# OCA-B/Pou2af1 is sufficient to promote CD4^+^ T cell memory and prospectively identifies memory precursors

**DOI:** 10.1101/2022.09.21.508912

**Authors:** Wenxiang Sun, Erik P. Hughes, Heejoo Kim, Jelena Perovanovic, Krystal R. Charley, Bryant Perkins, Junhong Du, Andrea Ibarra, Amber R. Syage, J. Scott Hale, Matthew A. Williams, Dean Tantin

## Abstract

The molecular mechanisms leading to the establishment of immunological memory are inadequately understood, limiting the development of effective vaccines and durable anti-tumor immune therapies. Here we show that ectopic OCA-B expression is sufficient to improve antiviral memory recall responses, while having minimal effects on primary effector responses. At peak viral response short lived effector T cell populations are expanded but show increased *Gadd45b* and *Socs2* expression, while memory precursor effector cells show increased expression of *Bcl2*, *Il7r* and *Tcf7* on a per-cell basis. Using an OCA-B mCherry reporter mouse line, we observe high OCA-B expression in CD4^+^ T_CM_ cells. We show that early in viral infection, endogenously elevated OCA-B expression prospectively identifies memory precursor cells with increased survival capability and memory recall potential. Cumulatively, the results demonstrate that OCA-B is both necessary and sufficient to promote CD4 T cell memory in vivo and can be used to prospectively identify memory precursor cells.

**Significance:** CD4^+^ T cell memory is incompletely defined and memory progenitors difficult to identify. Here, we show that expression of the OCA-B transcription coactivator in CD4^+^ T cells is necessary and sufficient to drive productive memory. Using a novel mCherry reporter mouse line, we show that OCA-B expression enriches for responding effector cells with elevated memory potential. The results show that OCA-B expression in T cells is sufficient to promote CD4^+^ memory formation and marks memory precursor cells.
