## Supplementary Table S2 for "OCA-B/Pou2af1 is sufficient to promote CD4^+^ T cell memory and prospectively identifies memory precursors"

### Sheet: OE Upregulated MF
Table S2. Gene Ontology analysis using differentially expressed bulk RNA-seq transcripts comparing GFP+ SMARTA T cells transduced with empty vector or OCA-B at day 8 post-LCMV infection (cutoffs: -1>log2FC>0.5, p<0.05).
GO Molecular function; Genes upredulated in Ocab OE (log (FC) >0.5. padj <0.5)
Term	Overlap	P-value	Adjusted P-value	Odds Ratio	Combined Score	Genes
Toll-like receptor binding (GO:0035325)	2/11	0.00598857	0.457422	20.5348	105.095	DAB2IP;TIRAP
aspartic-type peptidase activity (GO:0070001)	2/12	0.00713543	0.457422	18.4804	91.3426	ASTL;CTSE
phosphatidylinositol 3-kinase activity (GO:0035004)	2/12	0.00713543	0.457422	18.4804	91.3426	PIK3R6;PIK3C2B
1-phosphatidylinositol-3-kinase regulator activity (GO:0046935)	2/16	0.0126109	0.457422	13.1976	57.7157	SOCS2;PIK3R6
phosphatidylinositol 3-kinase regulator activity (GO:0035014)	2/19	0.0175936	0.457422	10.867	43.9049	SOCS2;PIK3R6
3',5'-cyclic-nucleotide phosphodiesterase activity (GO:0004114)	2/21	0.0213037	0.457422	9.72209	37.4191	PDE11A;PDE8A
bHLH transcription factor binding (GO:0043425)	2/22	0.0232697	0.457422	9.23551	34.7311	SMAD3;FHL2
cyclic-nucleotide phosphodiesterase activity (GO:0004112)	2/23	0.0253072	0.457422	8.79528	32.3373	PDE11A;PDE8A
phosphatidylinositol-4-phosphate binding (GO:0070273)	2/26	0.0318317	0.457422	7.6947	26.5259	PLEKHF1;DAB2IP
tumor necrosis factor receptor superfamily binding (GO:0032813)	2/28	0.0365076	0.457422	7.10208	23.5096	DAB2IP;TNFSF9

### Sheet: OE Downregulated ChIA 2016
ChIA 2016; Genes downregulared in Ocab OE (log (FC) < 1. padj <0.5)
Term	Overlap	P-value	Adjusted P-value	Old P-value	Old Adjusted P-value	Odds Ratio	Combined Score	Genes
IRF8 27001747 Chip-Seq BMDM Mouse	140/2000	1.2363e-20	7.81341e-18	0	0	2.72978	125.132	IFITM3;APP;IL1RN;CSF3R;NCF1;PLXND1;NCF2;GDA;CXCL16;RASSF4;SIRPA;IER3;IL13RA1;IFITM6;ARRDC4;CD93;CD300A;IL1R2;SLC11A1;SPNS3;CD180;CYBB;MPEG1;FCGR1;CYP27A1;NAIP5;FCGR4;NAAA;SCNN1A;CD300E;WDFY3;ALPK1;GM6377;WDFY4;ATF3;LYZ2;LYZ1;PDGFB;PLD4;CSF2RB;FPR2;MEFV;PLA2G7;RHOBTB1;NUAK2;HRH4;PLCG2;SLAMF8;NLRP3;ST8SIA6;AMZ1;5031439G07RIK;GM5431;ABCA1;LYN;CCR1;MSR1;NAPSA;XCR1;RBPMS;LY86;F630028O10RIK;PILRA;BST1;…
SMRT 22465074 ChIP-Seq MACROPHAGES Mouse	128/2000	1.14345e-15	3.61329e-13	0	0	2.41803	83.1915	CD86;PILRB1;IL1RN;PID1;CERK;NCF2;ZFP608;CXCL16;C4B;TUBB6;BASP1;SLC16A7;SIRPA;MEF2C;IGFBP4;CD300A;IL1R2;SLC11A1;CD180;MTUS1;CYBB;BHLHA15;MPEG1;RAB32;CYP27A1;FCGR3;CLEC4D;FCGR4;NAAA;PLBD1;CD300E;KCTD12;ALPK1;WDFY4;ATF3;CSF1R;IGSF6;CFH;LYZ2;FPR1;PLD4;MEFV;RHOBTB1;UGT1A7C;RASGRP3;TRPM2;ADAP2;NUAK2;CLEC7A;CD300LB;SLAMF8;NLRP3;CD300LD;CD300LF;5031439G07RIK;GM5431;GSTM1;RBPMS;ABCA9;CYP4F16;CCDC88A;MFSD7…
MYB 21317192 ChIP-Seq ERMYB Mouse	64/923	1.72596e-09	3.63601e-07	0	0	2.46814	49.8008	ABCD2;TRIO;NCF2;LRRK2;ZFP608;ARHGEF10L;PYGL;SLC7A11;IFI30;RND3;THBD;PSTPIP2;EMILIN2;SIRPA;TNS3;CD33;IER3;IL13RA1;CD93;IFNGR2;SWAP70;IL1R2;FNDC3B;PLAUR;MITF;NAV1;FGR;VCAN;CLEC4D;SLPI;FCGR4;BANK1;RHOU;KCTD12;B4GALT6;TLR13;CEBPB;HDC;AOAH;SGMS2;HSD17B11;PLD1;ACVR1B;THBS1;PAPSS2;FGD2;FGD4;CCL9;CCL6;PLCG2;GCNT2;TCF7L2;GSTM1;SORT1;ARHGAP24;BCL6;SELL;TBXAS1;STAC2;ALOX5AP;PI16;RGL1;RAMP1;GAPT
Nerf2 26677805 Chip-Seq MACROPHAGESS Mouse	81/1331	4.78962e-09	7.56759e-07	0	0	2.16721	41.5169	ANKRD33B;CERK;CTNND2;BHLHE41;ZFP608;STON2;PYGL;AHR;SLC7A11;CLEC9A;LRRC32;RND3;SLC8A1;CTSS;FCRLA;ALDH2;BASP1;RASGEF1B;ANPEP;MAP3K9;CD36;TNS3;IER3;ABCC3;ANXA3;CD300A;SWAP70;IL1R2;SLC11A1;MYOF;TBC1D9;MITF;NAV1;GAB2;NAV2;MPEG1;OLFM1;CLEC4D;WDFY3;IRF5;B4GALT6;GM6377;MET;TLR4;ATF3;TLR13;MATN2;CEBPA;PFKFB4;LRP1;CYP2AB1;PTAFR;C5AR1;A530064D06RIK;MGST1;LPL;PLA2G7;CSF2RA;HLX;SH3BP5;NLRP3;FILIP1L;TCF7L2;GST…
NCOR 22465074 ChIP-Seq MACROPHAGES Mouse	107/2000	1.52167e-08	1.9234e-06	0	0	1.91524	34.4761	IFITM3;APP;PILRB1;PID1;NCF1;NCF2;HFE;ZFP608;TUBB6;TNS3;TICAM2;IGFBP4;CD300A;SLC11A1;CD180;RAB32;CYP27A1;FCGR3;FCGR4;PLBD1;CD300E;MAML3;KCTD12;WDFY4;ATF3;PFKFB4;IGSF6;CFH;LYZ2;C5AR1;FPR1;MGST1;6430548M08RIK;FPR2;TNFRSF11A;RHOBTB1;UGT1A7C;TRPM2;ADAP2;NUAK2;ALDH3B1;CD300LB;NLRP3;APOE;CD300LF;5031439G07RIK;GM5431;LYN;MSR1;GSTM1;ABCA9;LY86;SERPINA3G;CYP4F18;SELL;TREML4;VNN3;TGFBI;LGMN;CD40;PTPRO;PYGL;…
IRF8 21731497 ChIP-ChIP J774 Mouse	28/319	9.08697e-07	9.57161e-05	0	0	3.08648	42.9368	SLFN8;CSF3R;NCF1;GDA;PLD4;CLEC9A;TREM3;AIF1;CTSS;HK3;CCL6;KYNU;H2-DMB1;HRH4;NLRP3;IFITM6;OASL2;CD74;NAPSA;XCR1;LY86;CYBB;CYP4F18;TLR9;IRF5;CD68;TLR4;TLR13
NR1H3 23393188 ChIP-Seq ATHEROSCLEROTIC-FOAM Human	41/599	2.27165e-06	0.000205098	0	0	2.37587	30.8745	PFKFB4;IL1RN;EBI3;IRS2;IFI30;SIPA1L2;PLD1;PLA2G7;FCRLA;CD79B;THBD;HK3;LYL1;OGFRL1;BASP1;ANPEP;KYNU;SLAMF8;EMILIN2;CD300LF;IER3;ABCA1;LRRC25;CD74;CD93;IGFBP4;SORT1;CD300A;SWAP70;LY86;PLAUR;TBC1D8;RAB32;CACNB3;ALOX5AP;TGFBI;IL7R;S100A9;RIN2;S100A8;TNFRSF21
PPARG 20176806 ChIP-Seq MACROPHAGES Mouse	70/1408	6.90917e-05	0.00545825	0	0	1.70659	16.3493	SIRPB1B;ABCD2;PID1;ANKRD33B;MCTP1;PLXND1;FLT3;CTNND2;BHLHE41;F13A1;ZFP608;IRS2;RND3;EPS8;FCRLA;C4B;RASGEF1B;SLC16A7;H2-OA;CD36;TNS3;PPFIA4;TPD52;TICAM2;ANXA3;HGF;MTUS1;NAV1;MPEG1;VCAN;CLEC4D;MYADM;KCTD12;TLR4;CHST3;MATN2;CLEC4A3;NLRP1B;KRT80;MGST1;PRR5L;AOAH;PLD1;THBS1;FGD4;TRPM2;CCL9;CCL6;HLX;HRH4;GCNT2;CD300LB;NLRP3;CACNA1S;FILIP1L;KCNJ2;ABCA1;CCR1;TCF7L2;FAM78B;CRTAM;LY86;TDRD7;ARHGAP24;MARCKS…
RELA 24523406 ChIP-Seq FIBROSARCOMA Human	57/1182	0.000703965	0.049434	0	0	1.63387	11.8599	BCAR3;CD86;APP;IL1RN;CD40;SPI1;CD83;TREM1;CTSS;EPS8;IGHG1;CCND1;FCGRT;BLNK;GGT1;IER3;TPD52;DUSP3;SWAP70;HGF;NAV1;NAV2;MMP9;CEACAM1;SLPI;IL1B;SCNN1A;TLR9;MYADM;ALPK1;TLR2;LTF;CEBPD;PTAFR;EBI3;PDGFB;PTGS2;THBS1;C3;P2RY6;IGKC;ALOX5;TIFA;CXCR2;CHST15;APOE;ABCA1;CD74;TCF7L2;ZFHX3;FN1;MARCKS;TPPP3;LRG1;LCN2;PLXNB2;HPSE
PU 27001747 Chip-Seq BMDM Mouse	87/2000	0.000839433	0.0530521	0	0	1.48178	10.4951	CIITA;ABCD2;PID1;MCTP1;NCF2;ROGDI;F13A1;AHR;FCRLA;C4B;SERP2;DSTYK;GNGT2;PSTPIP2;RASGEF1B;SLC16A7;TNS3;PPFIA4;DUSP3;FCER1G;GPR35;IGFBP4;IFNGR2;IL1R2;SLC11A1;TBC1D8;PLAUR;NAV1;KMO;CKAP4;F5;RAB32;CYP27A1;FGR;FCGR3;VCAN;FCGR4;RASA4;MAML3;KCTD12;SH2D1B1;B4GALT6;TLR4;ATF3;CHST3;CSF1R;SLFN8;LRP1;LYZ2;SLFN4;FPR2;AOAH;TNFRSF11A;PTGS2;CACNA1E;RHOBTB1;UGT1A7C;FGD2;TRPM2;OGFRL1;CCL9;ADAP2;NUAK2;CCL6;HLX;CXCR…
CEBPB 20176806 ChIP-Seq MACROPHAGES Mouse	86/2000	0.0012717	0.0730649	0	0	1.46117	9.74221	ABCD2;PID1;ANKRD33B;PLXND1;CERK;LRRK2;PTPRO;BHLHE41;IRS2;CLEC9A;SIPA1L2;CCDC102A;FCRLA;RASSF4;ZFP385A;MAP3K9;CD36;TNS3;CPA3;TPD52;PLEKHG1;ANXA3;IGFBP4;NFAM1;SWAP70;HGF;TBC1D8;NAV1;MMP8;CBFA2T3;MPEG1;CSF2RB2;CHIT1;HCK;CLEC4D;FCGR4;OAS2;CD300E;IRF5;PADI4;MET;DOCK1;CEBPB;CLEC4A3;SLFN8;KRT80;CLEC12A;LYZ2;SLFN4;LYZ1;CSF2RB;TNFRSF11A;PLD1;THBS1;UGT1A7C;FUT4;TRPM2;OGFRL1;CCL9;ADAP2;DRAM1;HLX;NLRP3;EPS8L…
MECOM 23826213 ChIP-Seq KASUMI Mouse	83/1951	0.00209628	0.110404	0	0	1.44068	8.88555	IFITM3;CD86;CSF3R;NCF1;CERK;NCF2;ROGDI;PYGL;TREM3;SLC7A11;SIGLECG;LYL1;TUBB6;GNGT2;ALDH2;ZFP385A;SIRPA;DENND5A;TICAM2;FCER1G;CD93;ANXA3;IGFBP4;SPNS3;CD180;RNASE6;MTUS1;CBFA2T3;F5;CSF2RB2;FCGR1;I830077J02RIK;TIAM1;FCGR3;VCAN;CLEC4D;IL1B;IRF5;NUPR1;CLEC4E;WDFY4;TNFRSF21;TLR2;SERPINB10;CSF1R;IGSF6;CEBPD;CLEC12A;LYZ2;PTAFR;EBI3;C5AR1;CSF2RB;HSD17B11;RASGRP4;OGFRL1;CCL9;NUAK2;CLEC7A;ALDH3B1;CXCR2;GCNT…
PU.1 20513432 ChIP-Seq MACROPHAGES Mouse	84/2000	0.00280744	0.136485	0	0	1.42025	8.34464	RET;ABCD2;LY6I;ANKRD33B;MCTP1;PLXND1;CERK;SIPA1L2;FCRLA;RAB44;HK3;ALDH2;BASP1;ZFP385A;CD36;GGT1;TNS3;CAMP;PLEKHG1;FCER1G;FCRL5;CD93;CD300A;NFAM1;SPNS3;TBC1D8;NAV1;FOXP3;CBFA2T3;F5;CSF2RB2;FCGR3;RAB36;SLPI;FCGR4;NGP;MYADM;RHOU;IRF5;CD302;SH2D1B1;ATF3;CHST3;LTF;SERPINB10;BLK;CLEC4A1;CLEC4A3;SLFN8;KRT80;NLRP1A;LRP1;LYZ1;NID1;PLD1;UGT1A7C;FUT4;FGD2;OGFRL1;CCL9;ADAP2;DRAM1;NUAK2;CCL6;HLX;ALDH3B1;NLRP3…
CEBPD 21427703 ChIP-Seq 3T3-L1 Mouse	74/1735	0.0034437	0.155458	0	0	1.43766	8.15326	ABCD2;PID1;FLT1;IFITM2;LRRK2;PTPRO;ZFP608;IRS2;LDLRAD3;AHR;RND3;SLC8A1;EPS8;SERP2;THBD;BASP1;EMILIN2;SCD1;TNS3;CAMP;CD93;IFNGR2;IL1R2;KLRA2;HGF;CD180;FNDC3B;EBF1;NAV1;RAB32;VCAN;SLPI;MAML3;PLCB1;S100A9;RIN2;DOCK1;TLR13;MATN2;KRT80;LYZ2;PELI2;MGST1;LPL;PRICKLE1;PTGS2;HSD17B11;PLD1;PLA2G7;THBS1;RHOBTB1;MS4A6C;CCL9;HLX;SH3BP5;FILIP1L;KCNJ2;ABCA1;ATRNL1;ZBTB16;TMEM176B;FN1;LY86;ASPRV1;PBX1;ARHGAP24;M…
BACH1 22875853 ChIP-PCR HELA AND SCP4 Human	59/1352	0.0054857	0.231131	0	0	1.46308	7.61624	RET;CD86;SPON1;ABCD2;FLT1;ZFYVE9;CTNND2;HFE;IRS2;SLC7A11;TREM1;THBD;SLC16A7;CD33;IER3;IL13RA1;HGF;ADAM11;TBC1D8;MITF;PAX5;NAV2;ATP1B1;CKAP4;F5;LAT2;RCN3;OLFM1;CRISPLD2;IL1B;SCNN1A;ADAM8;B4GALT6;ATF3;S100A8;TLR3;SERPINB10;CEBPB;CEBPD;PELI2;EBI3;IGHV1-69;PTGS2;PLD1;HDAC9;CSF2RA;RHOBTB1;P2RY6;CLEC7A;EPS8L1;ABCA1;MSR1;ACE;ATRNL1;PBX1;PPFIBP2;BCL6;VNN3;TGFBI
ESR2 21235772 ChIP-Seq MCF-7 Human	23/424	0.0074387	0.293829	0	0	1.814	8.89051	RET;CEBPA;PID1;IGFBP4;CTNND2;IRS2;MITF;GAB2;NAV2;ATP1B1;THBS1;FUT4;PKIB;P2RY6;MARCKS;PPFIBP2;PSTPIP2;CRISPLD2;KYNU;PLCG2;TNS3;DOCK1;IER3
LMO2 20887958 ChIP-Seq HPC-7 Mouse	72/1741	0.00800866	0.295055	0	0	1.38642	6.69256	PILRB1;PILRB2;HFE;HEPACAM2;ARHGEF10L;CLEC9A;LRRC32;SIGLECG;TREM1;LYL1;TUBB6;EMILIN1;GGT1;TPD52;ZCCHC24;IGFBP4;CD300A;IFNGR2;SLC11A1;CD180;RNASE6;TBC1D8;MITF;KMO;F5;CSF2RB2;I830077J02RIK;FCGR3;CLEC4D;SLPI;NAIP6;NAAA;CD300E;NUPR1;SH2D1B1;CLEC4E;TNFRSF21;SERPINB10;CSF1R;CLEC12A;CYP2AB1;PTAFR;PDGFB;FPR1;PLD4;6430548M08RIK;CSF2RB;CCL9;HLX;CD19;ALDH3B1;CXCR2;GCNT2;SH3BP5;SRGAP3;APOE;CACNA1S;CD300LF;RNF…
ZNF217 24962896 ChIP-Seq MCF-7 Human	64/1522	0.00865152	0.295055	0	0	1.4071	6.68375	TRIO;FLT1;CTNND2;LDLRAD3;ARHGEF10L;STON2;AHR;SIPA1L2;RND3;SERP2;CCND1;BASP1;KYNU;SLC16A7;TNS3;TPD52;ABCC3;PLEKHG1;CD93;MYOF;CD180;FNDC3B;MTUS1;TBC1D8;TBC1D9;MITF;NAV2;ATP1B1;CBFA2T3;PRLR;TIAM1;CRISPLD2;BANK1;MAML3;PLCB1;MET;RIN2;CEBPB;KRT80;MGST1;CACNA1D;PRICKLE1;PLD1;THBS1;PAPSS2;P2RY6;SH3BP5;ST8SIA6;STX3;SRGAP3;ABCA1;LYN;ZFHX3;RBPMS;ATRNL1;FN1;PBX1;ARHGAP24;PKIB;MARCKS;BCL6;SLCO4C1;DMXL2;NUCB2
CDX2 19796622 ChIP-Seq MESCs Mouse	19/334	0.00887033	0.295055	0	0	1.9036	8.99457	APP;MGAM;TRIO;HPGD;NCF2;IFNGR2;PELI2;PLD1;PLA2G7;THBS1;PAPSS2;SLC8A1;OLFM1;BCL6;RASSF4;TREML4;GCNT2;ST8SIA6;WDFY4
LMO2 26923725 Chip-Seq HEMANGIOBLAST Mouse	74/1822	0.0108544	0.333455	0	0	1.35939	6.14879	SPON1;PID1;CD83;PLXND1;ZFYVE9;ZFP608;IRS2;LDLRAD3;ARHGEF10L;SLC7A11;ABCA13;RND3;EPS8;C4B;RAB44;SH3PXD2A;BASP1;RNF150;TNS3;OASL2;CPA3;TPD52;ARRDC4;IFNGR2;HGF;MYOF;CD180;EBF1;LIFR;I830077J02RIK;OLFM1;TIAM1;CRISPLD2;BANK1;IL1B;ATG4C;MAML3;CD302;ALPK1;B4GALT6;GM6377;TLR4;BLK;DERL3;TSHZ2;6430548M08RIK;CACNA1D;PRICKLE1;PTGS2;NID1;CD79A;DRAM1;CLEC7A;SH3TC1;ALOX5;PLCG2;CD300LB;ABCA1;MSR1;ZFHX3;F10;FAM78B…
BRD4 27068464 Chip-Seq AML-cells Mouse	80/2000	0.0116952	0.333455	0	0	1.33955	5.95909	SIRPB1A;CERK;NCF2;GDA;TREM3;CTSS;TUBB6;GNGT2;EMILIN2;SIRPA;EMILIN1;H2-OA;TNS3;CD33;TICAM2;FCER1G;CD93;IGFBP4;IL1R2;SLC11A1;SPNS3;TBC1D8;CYBB;MMP9;MPEG1;RAB32;CYP27A1;TIAM1;FCGR3;VCAN;SLPI;FCGR4;RASA4;NAAA;PLBD1;CD300E;IRF5;MAML3;WDFY4;ATF3;S100A8;TNFRSF21;TLR2;SERPINB10;LRP1;CEBPD;HPGD;LYZ2;C5AR1;PLD4;PTGS2;HSD17B11;AIF1;UGT1A7C;RASGRP3;C3;TRPM2;OGFRL1;DRAM1;NUAK2;CLEC7A;CCL6;HLX;TIFA;CXCR2;CD300…
AR 22383394 ChIP-Seq PROSTATE CANCER Human	75/1857	0.0117321	0.333455	0	0	1.35133	6.00725	CD86;TRIO;CD83;ZFYVE9;DENND5B;GDA;HEPACAM2;IRS2;LDLRAD3;STON2;SLC7A11;RND3;SLC8A1;SERP2;BASP1;RASGEF1B;KYNU;BLNK;SLC16A7;SIRPA;TNS3;CAMP;TPD52;MEF2C;CD93;MYOF;CD180;FNDC3B;TBC1D8;LIFR;NAV1;PAX5;NAV2;ATP1B1;PRLR;TIAM1;VCAN;CRISPLD2;OAS2;RHOU;MAML3;B4GALT6;TLR4;DOCK1;TLR3;BLK;HPGD;PELI2;TSHZ2;MGST1;AOAH;PRICKLE1;HDAC9;THBS1;RHOBTB1;FGD4;RELN;HLX;HRH4;SRGAP3;FILIP1L;KCNJ2;ABCA1;ATRNL1;FN1;LY86;PBX1;…
VDR 24787735 ChIP-Seq THP-1 Human	37/805	0.0121352	0.333455	0	0	1.52991	6.74942	RET;CEBPB;ABCD2;CEBPD;NCF2;PTAFR;IRS2;PYGL;PRICKLE1;SIPA1L2;NID1;ACVR1B;RND3;DRAM1;BASP1;HLX;SIRPA;TNS3;CAMP;ABCA1;CCR1;ZCCHC24;TCF7L2;CD93;TMEM176A;CRTAM;MARCKS;BCL6;CRISPLD2;TBXAS1;DMXL2;PLXNB2;RHOU;IRF5;RIN2;LGMN;CHST3
CEBPB 20513432 ChIP-Seq MACROPHAGES Mouse	79/2000	0.0161665	0.425717	0	0	1.31961	5.44315	CD86;CIITA;CD40;ABCD2;LY6I;CSF3R;ANKRD33B;PLXND1;BHLHE41;LDLRAD3;ABCA13;CTSS;C4B;ZFP385A;BLNK;CD36;PPFIA4;PLEKHG1;TICAM2;CD93;ANXA3;MYOF;TBC1D8;GAB2;MMP8;F5;CSF2RB2;CLEC4D;RAB36;FCGR4;OAS2;CD300E;PADI4;S100A9;MET;SERPINB10;BLK;CEBPB;CLEC4A3;SLFN8;KRT80;LYZ2;SLFN4;LYZ1;CSF2RB;TNFRSF11A;PLD1;ACVR1B;UGT1A7C;TRPM2;OGFRL1;CCL9;ADAP2;DRAM1;H2-DMB1;ALDH3B1;CD300LB;NLRP3;CACNA1S;RNF130;EVI5;GM5431;SH2B2;…
CEBPA 20513432 ChIP-Seq MACROPHAGES Mouse	78/2000	0.022053	0.536056	0	0	1.29976	4.9577	CD86;CIITA;LY6I;ANKRD33B;CERK;GDA;PTPRO;BHLHE41;F13A1;LDLRAD3;CTSS;FCRLA;ZFP385A;BLNK;CD36;PPFIA4;PLEKHG1;CD93;CD300A;FNDC3B;TBC1D8;GAB2;MMP8;CBFA2T3;MPEG1;F5;CSF2RB2;FCGR1;CLEC4D;RAB36;FCGR4;CD300E;IRF5;S100A9;SERPINB10;CLEC4A3;SLFN8;KRT80;SLFN4;CYP2AB1;LYZ1;MGST1;CSF2RB;NID1;PLD1;ACVR1B;PLA2G7;UGT1A7C;TRPM2;OGFRL1;CCL9;ADAP2;DRAM1;ALDH3B1;NLRP3;EPS8L1;CACNA1S;RNF130;EVI5;GM5431;KCNJ2;ABCA1;LRRC…
LMO2 26923725 Chip-Seq HEMOGENIC-ENDOTHELIUM Mouse	78/2000	0.022053	0.536056	0	0	1.29976	4.9577	BCAR3;ACVRL1;CD83;MCTP1;PLXND1;ZFYVE9;ZFP608;IRS2;LDLRAD3;ABCA13;SH3PXD2A;RASGEF1B;CTSH;RNF150;MEF2C;IFNGR2;IL1R2;MYOF;CD180;FNDC3B;EBF1;CD8B1;TBC1D9;LIFR;NAV1;BHLHA15;NAV2;NCCRP1;RAB32;TIAM2;TIAM1;VCAN;CRISPLD2;BANK1;RASA4;IL1B;CD300E;CD302;B4GALT6;MET;ATF3;S100A8;CHST3;BLK;IGSF6;DERL3;6430548M08RIK;CACNA1D;SGMS2;PRICKLE1;NID1;PLD1;THBS1;PAPSS2;CD79A;OGFRL1;DRAM1;CLEC7A;HLX;PLCG2;SRGAP3;GSTM1;F1…
AHR 22903824 ChIP-Seq MCF-7 Human	31/690	0.0269886	0.631732	0	0	1.48735	5.37283	TRIO;TSHZ2;CACNA1D;PYGL;SIPA1L2;RND3;FGD2;P2RY6;CCND1;BASP1;SLC16A7;TNS3;TCF7L2;IL1R2;MYOF;CD180;FNDC3B;FN1;EBF1;TBC1D8;PAX5;NCCRP1;ATP1B1;ARHGAP24;SULF2;BCL6;CRISPLD2;SLCO4C1;TGFBI;RIN2;WDFY4
NFE2L2 20460467 ChIP-Seq MEFs Mouse	44/1055	0.0302837	0.655252	0	0	1.3805	4.82782	BCAR3;CEBPB;LY6I;HFE;PELI2;LPL;IRS2;CACNA1D;AHR;SLC7A11;PTGS2;SIPA1L2;CACNA1E;RND3;RASGRP3;SH3BP5;MAP3K9;KCNJ2;OASL2;ARRDC4;TCF7L2;GSTM1;ATRNL1;FN1;PLAUR;LIFR;NAV1;ATP1B1;PBX1;MPEG1;RAB32;TIAM2;MARCKS;VCAN;FMNL2;BCL6;SLPI;RASA4;TBXAS1;ALOX5AP;RGS10;RHOU;CD302;MATN2
NRF2 20460467 ChIP-Seq MEFs Mouse	44/1055	0.0302837	0.655252	0	0	1.3805	4.82782	BCAR3;CEBPB;LY6I;HFE;PELI2;LPL;IRS2;CACNA1D;AHR;SLC7A11;PTGS2;SIPA1L2;CACNA1E;RND3;RASGRP3;SH3BP5;MAP3K9;KCNJ2;OASL2;ARRDC4;TCF7L2;GSTM1;ATRNL1;FN1;PLAUR;LIFR;NAV1;ATP1B1;PBX1;MPEG1;RAB32;TIAM2;MARCKS;VCAN;FMNL2;BCL6;SLPI;RASA4;TBXAS1;ALOX5AP;RGS10;RHOU;CD302;MATN2
ARNT 22903824 ChIP-Seq MCF-7 Human	43/1029	0.0311037	0.655252	0	0	1.38283	4.79901	TRIO;TSHZ2;LDLRAD3;CACNA1D;PYGL;SIPA1L2;RND3;FGD2;P2RY6;PAK1;CCND1;BASP1;SLC16A7;RNF150;MAP3K9;FILIP1L;TNS3;TCF7L2;ZFHX3;IQSEC2;IL1R2;MYOF;CD180;FNDC3B;FN1;EBF1;TBC1D8;PAX5;NCCRP1;ATP1B1;CBFA2T3;PRLR;ARHGAP24;SULF2;BCL6;CRISPLD2;SLCO4C1;TBXAS1;RGS10;TLR8;TGFBI;RIN2;WDFY4
TFAP2C 20629094 ChIP-Seq MCF-7 Human	49/1203	0.0332358	0.677582	0	0	1.34803	4.58885	RET;BCAR3;TRIO;CSF3R;ANKRD33B;CERK;CTNND2;EPS8;RASSF4;KYNU;TNS3;CAMP;TPD52;ABCC3;MYOF;FNDC3B;MTUS1;TBC1D8;TBC1D9;NAV1;NCCRP1;KMO;PRLR;MMP9;OLFM1;TIAM1;CRISPLD2;LY6D;PADI4;S100A9;S100A8;CHST3;PLD1;P2RY6;DRAM1;CLEC7A;SH3BP5;ST8SIA6;AMZ1;SH2B2;ZFHX3;LY86;CDC42BPB;SULF2;PKIB;PPFIBP2;SESTD1;TBXAS1;RGL1
LXR 22158963 ChIP-Seq LIVER Mouse	76/2000	0.0394335	0.763239	0	0	1.26035	4.07489	BCAR3;ACVRL1;ABCD2;PID1;ANKRD33B;PLXND1;GDA;HP;IL1F9;TRF;IRS2;LDLRAD3;ARHGEF10L;STON2;RAB44;LYL1;SH3PXD2A;CCND1;ALDH2;RASGEF1B;SLC16A7;CD36;SCD1;ARRDC4;ABCC3;IGFBP4;IL1R2;CD180;FNDC3B;ADAM11;TBC1D8;LIFR;NAV2;ATP1B1;CBFA2T3;PRLR;MPEG1;CYP27A1;FGR;RHOU;IRF5;CD302;PLCB1;MET;TNFRSF21;TLR2;CEBPA;CFH;LRP1;DERL3;HDC;MGST1;LPL;HSD17B11;PAPSS2;RHOBTB1;FGD2;C3;CCL9;NUAK2;GCNT2;SH3BP5;SMYD1;SRGAP3;FILIP1L;C…
SMAD3 22036565 ChIP-Seq ESCs Mouse	42/1020	0.0400929	0.763239	0	0	1.35997	4.37441	BCAR3;CD86;IFITM2;CTBP2;DENND5B;TMEM51;LDLRAD3;ARHGEF10L;SIPA1L2;ACVR1B;ADAP2;SH3PXD2A;GCNT2;SIRPA;ST8SIA6;RNF150;SRGAP3;TNS3;LRRC25;PLEKHG1;ZFHX3;RBPMS;FN1;EBF1;TBC1D8;LIFR;PAX5;NAV2;SULF2;TIAM2;FGR;VCAN;PPFIBP2;FMNL2;BANK1;RASA4;PLXNB2;WDFY3;PLCB1;B4GALT6;DOCK1;TNFRSF21
SUZ12 18692474 ChIP-Seq MEFs Mouse	46/1135	0.0410603	0.763239	0	0	1.33881	4.27445	RET;ACVRL1;CEBPA;APP;FLT1;CD83;PLXND1;HPGD;FLT3;GDA;CTNND2;LRRK2;PTPRO;LPL;CACNA1D;TNFRSF11A;PTGS2;CACNA1E;RHOBTB1;FUT4;CXCL16;RELN;CCR9;RNF130;SH2B2;ABCA1;LYN;MEF2C;ACE;IGFBP4;EBF1;TBC1D9;PAX5;RAB32;TIAM2;PKIB;CACNB3;TBXAS1;RGS10;ID3;IRF5;HPSE;CD302;TGFBI;RGL1;ATF3

### Sheet: OE Upregulated ChIA 2016
ChIA 2016; Genes upredulated in Ocab OE (log (FC) >0.5. padj <0.5)
Term	Overlap	P-value	Adjusted P-value	Old P-value	Old Adjusted P-value	Odds Ratio	Combined Score	Genes
TP53 20018659 ChIP-ChIP R1E Mouse	20/1122	0.019361	0.999996	0	0	1.72988	6.8235	DUSP2;SMAD3;PLEKHH3;CD80;TRP73;CRIM1;NRARP;WNT9A;MAFA;ZEB2;ASTL;TEF;CHRNE;MGAT5B;PRDM16;MAB21L2;ITGAX;ENPP1;PTPRV;WNT3
SMC3 22415368 ChIP-Seq MEFs Mouse	31/2000	0.0254365	0.999996	0	0	1.51611	5.5665	CX3CR1;CNTNAP1;KCNC1;TRAF3IP1;CD80;DDX41;IKZF2;ROBO1;SOCS2;TOP1MT;MGAT5B;PRDM16;CMYA5;TIMP2;CDH24;A630001G21RIK;PDE8A;SMAD3;GADD45B;NOS3;CRIM1;WNT9A;ERMN;CD200R1;ZEB2;ASTL;TMEM159;F730043M19RIK;UST;SPRY1;TBKBP1

### Sheet: OE Upregulated ERM
Epigenomic roadmap HM ChIPseq data base; Genes upredulated in Ocab OE (log (FC) >0.5. padj <0.5)
Term	Overlap	P-value	Adjusted P-value	Old P-value	Old Adjusted P-value	Odds Ratio	Combined Score	Genes
H3K9me3 Breast vHMEC	3/75	0.0475997	0.999996	0	0	3.85603	11.7413	NOS3;TEX11;CYP17A1

### Sheet: OE Downregulated MF
GO Molecular function; Genes downregulared in Ocab OE (log (FC) < 1. padj <0.5)
Term	Overlap	P-value	Adjusted P-value	Old P-value	Old Adjusted P-value	Odds Ratio	Combined Score	Genes
superoxide-generating NADPH oxidase activator activity (GO:0016176)	4/8	1.29e-09	8.89e-08	0	0	511.615	10472.9	NCF1;SH3PXD2A;NCF2;PDGFB
cytokine receptor activity (GO:0004896)	5/88	1.24e-06	4.28e-05	0	0	31.506	428.486	CCR1;CD74;IFNGR2;CCR9;IL7R
superoxide-generating NAD(P)H oxidase activity (GO:0016175)	2/11	0.000245	0.00564173	0	0	108.119	898.802	NCF1;NCF2
oxidoreductase activity, acting on NAD(P)H, oxygen as acceptor (GO:0050664)	2/15	0.000466	0.00803396	0	0	74.8368	574.139	NCF1;NCF2
G protein-coupled chemoattractant receptor activity (GO:0001637)	2/17	0.000602	0.00830203	0	0	64.852	480.938	CCR1;CCR9
C-C chemokine receptor activity (GO:0016493)	2/23	0.00111002	0.0119201	0	0	46.3089	315.057	CCR1;CCR9
C-C chemokine binding (GO:0019957)	2/24	0.00120929	0.0119201	0	0	44.2018	296.935	CCR1;CCR9
chemokine receptor activity (GO:0004950)	2/26	0.0014201	0.0122484	0	0	40.5142	265.653	CCR1;CCR9
chemokine binding (GO:0019956)	2/32	0.00214965	0.0164806	0	0	32.4016	199.025	CCR1;CCR9
interferon receptor activity (GO:0004904)	1/5	0.0107048	0.0590288	0	0	118.768	538.857	IFNGR2
calcitonin family receptor activity (GO:0097642)	1/5	0.0107048	0.0590288	0	0	118.768	538.857	RAMP1
amyloid-beta binding (GO:0001540)	2/80	0.0128313	0.0590288	0	0	12.4321	54.1527	CD74;TLR2
chitinase activity (GO:0004568)	1/6	0.0128323	0.0590288	0	0	95.0095	413.841	CHIT1
immunoglobulin receptor binding (GO:0034987)	1/6	0.0128323	0.0590288	0	0	95.0095	413.841	FGR
MHC class II protein binding (GO:0042289)	1/6	0.0128323	0.0590288	0	0	95.0095	413.841	CD74
insulin-like growth factor II binding (GO:0031995)	1/7	0.0149554	0.0644951	0	0	79.1706	332.729	IGFBP4
CD4 receptor binding (GO:0042609)	1/8	0.017074	0.0672805	0	0	67.8571	276.192	CD74
DNA-binding transcription repressor activity, RNA polymerase II-specific (GO:0001227)	3/256	0.0175514	0.0672805	0	0	5.84111	23.6134	CEBPB;BCL6;ATF3
protein-glutamine gamma-glutamyltransferase activity (GO:0003810)	1/9	0.0191881	0.069683	0	0	59.372	234.725	F13A1
Toll-like receptor binding (GO:0035325)	1/11	0.023403	0.0768956	0	0	47.4929	178.33	TLR2
platelet-derived growth factor binding (GO:0048407)	1/11	0.023403	0.0768956	0	0	47.4929	178.33	PDGFB
aspartic-type peptidase activity (GO:0070001)	1/12	0.0255039	0.0793508	0	0	43.1732	158.399	ASPRV1
platelet-derived growth factor receptor binding (GO:0005161)	1/13	0.0276003	0.0793508	0	0	39.5734	142.066	PDGFB
insulin-like growth factor I binding (GO:0031994)	1/13	0.0276003	0.0793508	0	0	39.5734	142.066	IGFBP4
aspartic-type endopeptidase activity (GO:0004190)	1/15	0.0317799	0.0812153	0	0	33.9167	116.976	ASPRV1
insulin-like growth factor binding (GO:0005520)	1/15	0.0317799	0.0812153	0	0	33.9167	116.976	IGFBP4
peptidoglycan binding (GO:0042834)	1/15	0.0317799	0.0812153	0	0	33.9167	116.976	TLR2
MHC class II protein complex binding (GO:0023026)	1/17	0.035942	0.0885713	0	0	29.6741	98.6916	CD74
phosphatidylinositol phospholipase C activity (GO:0004435)	1/23	0.0483236	0.114977	0	0	21.5747	65.3677	CCR1

### Sheet: OE Downregulated ERM
Epigenomic roadmap HM ChIPseq data base; Genes downregulared in Ocab OE (log (FC) < 1. padj <0.5)
Term	Overlap	P-value	Adjusted P-value	Old P-value	Old Adjusted P-value	Odds Ratio	Combined Score	Genes
H3K27me3 CD4 Memory Primary Cells	75/1574	0.000144588	0.0511843	0	0	1.63229	14.4321	ACVRL1;CIITA;PID1;DENND5B;CTNND2;PTPRO;TMEM51;ARHGEF10L;RND3;SERP2;TUBB6;ANPEP;EMILIN2;SOSTDC1;RNF150;ABCC3;PLEKHG1;ANXA3;IL1R2;MYOF;MTUS1;ADAM11;TBC1D9;MITF;NAV1;PAX5;CBFA2T3;MOB3B;CYP27A1;HCK;CD300E;PADI4;MAML3;CD302;B4GALT6;S100A8;CHST3;MATN2;TLR2;BLK;PON3;CD163L1;HPGD;EBI3;LPL;CACNA1D;SGMS2;TNFRSF11A;NID1;PLD1;PLA2G7;RASGRP3;P2RY6;ADAP2;HLX;ALOX5;PLCG2;APOE;KCNJ2;LYN;ZFHX3;RBPMS;FAM78B;ARHGEF…
H3K27me3 CD8 Memory Primary Cells	73/1623	0.000929625	0.164544	0	0	1.52653	10.6563	RET;ACVRL1;CD86;CIITA;TRIO;MCTP1;FLT3;DENND5B;PTPRO;TMEM51;PYGL;LRRC32;RND3;SPIB;TUBB6;SH3PXD2A;ALDH2;ANPEP;EMILIN2;SIRPA;CPA3;ABCC3;ANXA3;SWAP70;IL1R2;MYOF;MTUS1;EBF1;TBC1D9;MITF;NAV1;PAX5;NCCRP1;CBFA2T3;F5;CYP27A1;HCK;VCAN;CD8A;WDFY3;MAML3;PLCB1;B4GALT6;TNFRSF21;CHST3;MATN2;MEFV;PTGS2;NID1;HDAC9;PAPSS2;TRPM2;P2RY6;ADAP2;RELN;APOE;EVI5;KCNJ2;LYN;LRRC25;RBPMS;IQSEC2;ATRNL1;TMEM176B;TMEM176A;FN1;S…
H3K27me3 CD4+ CD25+ CD127- Treg Primary Cells	51/1199	0.0149166	0.999996	0	0	1.41578	5.95375	BCAR3;APP;PID1;PLXND1;ZFYVE9;CTNND2;LRRK2;TMEM51;ARHGEF10L;RND3;SH3PXD2A;PSTPIP2;BASP1;RASGEF1B;ANPEP;SOSTDC1;DENND5A;RNF150;TNS3;IL13RA1;ABCC3;MYOF;MTUS1;PLAUR;MITF;NAV1;MOB3B;RAB32;OLFM1;CRISPLD2;WDFY3;PADI4;CD302;DOCK1;LRP1;EBI3;PTGS2;HDAC9;OGFRL1;RELN;KCNJ2;ZFHX3;ACE;ARHGEF37;ZBTB16;CDC42BPB;PBX1;SULF2;BST1;FMNL2;SPRY2
H3K27me3 CD4+ CD25- CD45RA+ Naive Primary Cells	60/1476	0.020525	0.999996	0	0	1.35179	5.25322	BCAR3;ACVRL1;CD86;FLT1;LRRK2;LDLRAD3;LRRC32;SPIB;SH3PXD2A;ALDH2;ANPEP;TNS3;IL13RA1;PLEKHG1;ANXA3;ADAM11;PRLR;CYP27A1;OLFM1;HCK;BANK1;CD8A;PLBD1;IRF5;CD302;CLEC4E;B4GALT6;CHST3;MATN2;SERPINB10;CEBPA;PON3;HPGD;MGST1;SGMS2;TNFRSF11A;PTGS2;NID1;PLD1;PAPSS2;P2RY6;HLX;PLCG2;CD300LB;EPS8L1;APOE;KCNJ2;LYN;LRRC25;IQSEC2;ATRNL1;TMEM176B;TMEM176A;FN1;FMNL2;SESTD1;LPCAT2;STAC2;TGFBI;LTBR
H3K27me3 CD8 Naive Primary Cells	87/2258	0.0210523	0.999996	0	0	1.2864	4.96644	RET;BCAR3;CD86;CD40;PID1;FLT1;MCTP1;GDA;CTNND2;LRRK2;BHLHE41;ARHGEF10L;TREM1;THBD;TUBB6;SH3PXD2A;CCND1;ALDH2;ANPEP;EMILIN2;SOSTDC1;SIRPA;RNF150;TNS3;CD33;ABCC3;ANXA3;SWAP70;IL1R2;MTUS1;ADAM11;TBC1D9;NAV1;PAX5;NCCRP1;PRLR;F5;RAB32;CYP27A1;BANK1;PLBD1;WDFY3;IRF5;CD302;B4GALT6;MET;S100A8;CHST3;MATN2;CEBPA;PON3;EBI3;MGST1;LPL;CACNA1D;CSF2RB;PTGS2;NID1;PAPSS2;RASGRP3;P2RY6;ALOX5;CHST15;PLCG2;GCNT2;CD3…
H3K27me3 CD4+ CD25- CD45RO+ Memory Primary Cells	42/993	0.0277835	0.999996	0	0	1.40063	5.0189	PON3;FLT1;MCTP1;ZFYVE9;DENND5B;EBI3;TMEM51;LRRC32;NID1;SERP2;P2RY6;ADAP2;SH3PXD2A;ALDH2;ANPEP;EMILIN2;CD300LG;KCNJ2;IL13RA1;CPA3;ABCC3;TMEM176B;MYOF;TMEM176A;CRTAM;MTUS1;ADAM11;NAV1;NAV2;NCCRP1;PBX1;SULF2;TPPP3;FMNL2;SESTD1;SPRY2;APBA1;WDFY3;CD302;LTBR;LGMN;CHST3
H3K27me3 iPS-20b	76/1975	0.0309623	0.999996	0	0	1.27877	4.44371	BCAR3;APP;CIITA;SPON1;ABCD2;PID1;FLT1;CD83;PLXND1;ZFYVE9;CTNND2;LRRK2;SPIB;EPS8;MMP25;ALDH2;RASGEF1B;EMILIN2;RNF150;CAMP;CD177;ANXA3;IGFBP4;CD300A;MYOF;MTUS1;TBC1D8;PLAUR;MITF;GAB2;PRLR;MOB3B;CYP27A1;TIAM1;PLBD1;ADAM8;CD302;PLCB1;MATN2;HPGD;TSHZ2;ATP1A3;CACNA1D;SGMS2;TNFRSF11A;PTGS2;PLD1;PLA2G7;CACNA1H;P2RY6;ADAP2;DRAM1;ALOX5;TIFA;PLCG2;EPS8L1;ST8SIA6;RNF130;KCNJ2;ABCA1;LYN;LRRC25;CD72;ARHGEF37;A…
H3K27me3 CD4 Naive Primary Cells	28/634	0.0411465	0.999996	0	0	1.45766	4.65083	HPGD;EBI3;LPL;PYGL;CACNA1E;ADAP2;RELN;SH3PXD2A;CXCR2;CD300LD;RNF150;KCNJ2;ABCA1;LYN;FAM78B;ATRNL1;TMEM176A;MTUS1;ADAM11;MOB3B;TPPP3;VCAN;SESTD1;MAML3;CD302;B4GALT6;LGMN;TLR2
H3K27me3 Fetal Brain	69/1801	0.0419318	0.999996	0	0	1.26886	4.02445	BCAR3;ACVRL1;CIITA;IL1RN;SPON1;MCTP1;PLXND1;HFE;TMEM51;F13A1;AHR;LRRC32;CCDC102A;TUBB6;CCND1;CTSH;EMILIN1;RNF150;TNS3;IL13RA1;ABCC3;ANXA3;STARD8;SWAP70;MTUS1;PRLR;BANK1;IL1B;MZB1;TLR8;ADAM8;IRF5;CD302;MET;TNFRSF21;CHST3;MATN2;CEBPA;PON3;CD163L1;HPGD;SGMS2;TNFRSF11A;PRICKLE1;PTGS2;NID1;PLD1;PLA2G7;CACNA1E;THBS1;CACNA1H;RELN;CHST15;PLCG2;GCNT2;EPS8L1;APOE;KCNJ2;LYN;CD72;RBPMS;FAM78B;ZBTB16;SULF2;SE…
