## Supplementary Table S4 for "OCA-B/Pou2af1 is sufficient to promote CD4^+^ T cell memory and prospectively identifies memory precursors"

### Sheet: Identity_scores_top5EV-Immgen
Table S4. Top 5 single-cell RNA-seq ImmGen identity scores per cluster using GFP+ SMARTA T cells transduced with empty vector or OCA-B at day 8 post-LCMV infection.
cluster	reference_cell_type	reference_id	long_name	description	identity_score	index	z_score	percent_pos_correlation
0	T cell	T.4Eff49d+11a+.Sp.d8.LCMV	CD4+ effector T cells 8 days after LCMV infection	Phenotype markers: CD4+ CD44+ CD11a+ CD49d+ // Exclusion markers: B220- GR-1- MHCII- NK1.1- // Tissue: Spleen // Age: 6 Weeks Old // Gender: NA // Genetic background: C57BL/6J // ImmGen release: v2	61.4345	1	2.54699	84.8837
0	T cell	T.8Eff.Tbet+.Sp.OT1.d6LisOVA	Spleen OT1 tg TbetWT CD8 d6 Listeria.OVA	Phenotype markers: CD45.2+ CD45.1- CD8+ // Exclusion markers: B220- Gr-1- CD4- MHCII- NK1.1- // Tissue: Spleen // Age: 45 Days Old // Gender: NA // Genetic background: B6 // ImmGen release: v2	57.0396	2	2.36479	90.6977
0	T cell	T.4Mem49d+11a+.Sp.d30.LCMV	CD4+ memory T cells 30 days after LCMV infection	Phenotype markers: CD4+ CD44+ CD11a+ CD49d+ // Exclusion markers: B220- GR-1- MHCII- NK1.1- // Tissue: Spleen // Age: 6 Weeks Old // Gender: NA // Genetic background: C57BL/6J // ImmGen release: v2	55.1998	3	2.28851	94.186
0	T cell	T.8Eff.Sp.OT1.d10.LisOva	Spleen OT1 tg Effectors CD8 Day 10 Listeria.OVA	Phenotype markers: CD8+ CD45.1+ // Exclusion markers: B220- CD45.2- Gr-1- NK1.1- CD4- MHCII- P.I.- // Tissue: spleen // Age: 6 weeks // Gender: male // Genetic background: C57BL/6J // ImmGen release: v1	54.9985	4	2.28017	90.6977
0	ILC-1	ILC1.CD127+.SI	Innate Lymphoid Cells - Type 1 (small intestine)	Phenotype markers: CD45+ NKp46+ RORgt- CD127+ NK1.1+ // Exclusion markers: CD3/CD19/7aad // Tissue: Small Intestine (Lamina Propria) // Age: 52 Days Old // Gender: NA // Genetic background: B6 RORgt-GFP // ImmGen release: v2	54.9625	5	2.27867	77.907
1	T cell	CD4.48h.LN	Naive CD4+ T cells 48 hours after in vitro aCD3-aCD28 stimulation	Phenotype markers: CD4+ CD8- TCR+ CD25- CD62Lhi CD44 Lo // Exclusion markers: CD11c/19/25/49b/Gr1/Ter119- // Tissue: Lymph Node // Age: 6 Weeks OLD // Gender: NA // Genetic background: C57BL/6 // ImmGen release: v2	55.4857	6	2.22619	92.4731
1	T cell	CD4TESTCJ	Splenic CD4+ T cells	Phenotype markers: 4+8-B220- // Exclusion markers: NA // Tissue: spleen // Age: 6 weeks // Gender: male // Genetic background: 4+ 8- B220- // ImmGen release: v1	53.6367	7	2.152	91.3978
1	T cell	CD4.96h.LN	Naive CD4+ T cells 96 hours after in vitro aCD3-aCD28 stimulation	Phenotype markers: CD4+ CD8- TCR+ CD25- CD62Lhi CD44 Lo // Exclusion markers: CD11c/19/25/49b/Gr1/Ter119- // Tissue: Lymph Node // Age: 6 Weeks OLD // Gender: NA // Genetic background: C57BL/6 // ImmGen release: v2	52.6047	8	2.1106	87.0968
1	T cell	T.4Nve44-49d-11a-.Sp	CD4+ Naive T cells	Phenotype markers: CD4+ CD44- // Exclusion markers: B220- GR-1- MHCII- NK1.1- // Tissue: Spleen // Age: 6 Weeks Old // Gender: NA // Genetic background: C57BL/6J // ImmGen release: v2	51.0481	9	2.04814	86.0215
1	T cell	CD4.CTR.LN	Naive CD4+ T cells unstimulated control	Phenotype markers: CD4+ CD8- TCR+ CD25- CD62Lhi CD44 Lo // Exclusion markers: CD11c/19/25/49b/Gr1/Ter119- // Tissue: Lymph Node // Age: 6 Weeks OLD // Gender: NA // Genetic background: C57BL/6 // ImmGen release: v2	50.7332	10	2.03551	89.2473
2	T cell	T.4Eff49d+11a+.Sp.d8.LCMV	CD4+ effector T cells 8 days after LCMV infection	Phenotype markers: CD4+ CD44+ CD11a+ CD49d+ // Exclusion markers: B220- GR-1- MHCII- NK1.1- // Tissue: Spleen // Age: 6 Weeks Old // Gender: NA // Genetic background: C57BL/6J // ImmGen release: v2	89.3529	11	2.90627	97.8495
2	T cell	T.8Eff.Tbet+.Sp.OT1.d6LisOVA	Spleen OT1 tg TbetWT CD8 d6 Listeria.OVA	Phenotype markers: CD45.2+ CD45.1- CD8+ // Exclusion markers: B220- Gr-1- CD4- MHCII- NK1.1- // Tissue: Spleen // Age: 45 Days Old // Gender: NA // Genetic background: B6 // ImmGen release: v2	85.0868	12	2.76751	95.6989
2	T cell	T.8Eff.Sp.OT1.d6.LisOva	Spleen OT1 tg Effectors CD8 Day 6 Listeria.OVA	Phenotype markers: CD8+ CD45.1+ // Exclusion markers: B220- CD45.2- Gr-1- NK1.1- CD4- MHCII- P.I.- // Tissue: spleen // Age: 6 weeks // Gender: male // Genetic background: C57BL/6J // ImmGen release: v1	80.0796	13	2.60465	93.5484
2	T cell	T.8EffKLRG1+CD127-.Sp.d8.LisOVA	Spleen OT1 tg KLRG1+CD127- Effector CD8 d8 Listeria.OVA	Phenotype markers: CD8+ CD45.1+ KLRG1+ CD127- // Exclusion markers: B220-Gr-1- MHCII- NK1.1- CD4- // Tissue: Spleen // Age: 45 Days Old // Gender: NA // Genetic background: B6 // ImmGen release: v2	75.1589	14	2.4446	90.3226
2	ILC-1	ILC1.CD127+.SI	Innate Lymphoid Cells - Type 1 (small intestine)	Phenotype markers: CD45+ NKp46+ RORgt- CD127+ NK1.1+ // Exclusion markers: CD3/CD19/7aad // Tissue: Small Intestine (Lamina Propria) // Age: 52 Days Old // Gender: NA // Genetic background: B6 RORgt-GFP // ImmGen release: v2	72.3346	15	2.35274	74.1935
3	T cell	T.8Eff.Sp.OT1.d6.LisOva	Spleen OT1 tg Effectors CD8 Day 6 Listeria.OVA	Phenotype markers: CD8+ CD45.1+ // Exclusion markers: B220- CD45.2- Gr-1- NK1.1- CD4- MHCII- P.I.- // Tissue: spleen // Age: 6 weeks // Gender: male // Genetic background: C57BL/6J // ImmGen release: v1	63.9052	16	3.21291	92.9293
3	T cell	T.8Eff.Tbet+.Sp.OT1.d6LisOVA	Spleen OT1 tg TbetWT CD8 d6 Listeria.OVA	Phenotype markers: CD45.2+ CD45.1- CD8+ // Exclusion markers: B220- Gr-1- CD4- MHCII- NK1.1- // Tissue: Spleen // Age: 45 Days Old // Gender: NA // Genetic background: B6 // ImmGen release: v2	60.8634	17	3.05998	87.8788
3	T cell	T.8Eff.Sp.OT1.d5.VSVOva	Spleen OT1 tg Effectors CD8 Day 5 VSV.OVA	Phenotype markers: CD8+ CD45.1+ // Exclusion markers: B220- CD45.2- Gr-1- NK1.1- CD4- MHCII- P.I.- // Tissue: spleen // Age: 6 weeks // Gender: male // Genetic background: C57BL/6J // ImmGen release: v1	59.5887	18	2.9959	93.9394
3	T cell	T.8Eff.Tbet-.Sp.OT1.d6LisOVA	Spleen OT1 tg TbetKO CD8 d6 Listeria.OVA	Phenotype markers: CD45.1+ CD45.2- CD8+ // Exclusion markers: B220- Gr-1- CD4- MHCII- NK1.1- // Tissue: Spleen // Age: 45 Days Old // Gender: NA // Genetic background: B6 // ImmGen release: v2	51.1023	19	2.56924	87.8788
3	T cell	T.4Eff49d+11a+.Sp.d8.LCMV	CD4+ effector T cells 8 days after LCMV infection	Phenotype markers: CD4+ CD44+ CD11a+ CD49d+ // Exclusion markers: B220- GR-1- MHCII- NK1.1- // Tissue: Spleen // Age: 6 Weeks Old // Gender: NA // Genetic background: C57BL/6J // ImmGen release: v2	51.097	20	2.56897	89.899
4	T cell	CD4TESTCJ	Splenic CD4+ T cells	Phenotype markers: 4+8-B220- // Exclusion markers: NA // Tissue: spleen // Age: 6 weeks // Gender: male // Genetic background: 4+ 8- B220- // ImmGen release: v1	55.6064	21	2.53521	89.5349
4	T cell	T.4Mem44h62l.LN	Subcutaneous LN Memory-Phenotype CD4	Phenotype markers: CD4 TCRb CD44hi CD62Llo // Exclusion markers: PI CD8 CD11b CD11c CD19 CD49b Gr-1 Ter119 Foxp3 // Tissue: Subcutaneous LNs // Age: 6 weeks // Gender: male // Genetic background: C57BL/6J // ImmGen release: v1	53.0436	22	2.41837	83.7209
4	T cell	CD4Control	Splenic CD4+ T cells	Phenotype markers: 4+8-B220- // Exclusion markers: NA // Tissue: spleen // Age: 6 weeks // Gender: male // Genetic background: C57BL/6J // ImmGen release: v1	48.5542	23	2.21369	91.8605
4	Treg	LN.TR.14w.B6	Lymph node T regs	Phenotype markers: CD3+ CD4+ CD25+ // Exclusion markers: CD11b, CD11c, B220, CD19, CD8 // Tissue: lymph nodes // Age: 14 weeks // Gender: male // Genetic background: C57BL6 // ImmGen release: v1	48.525	24	2.21236	86.0465
4	T cell	CD4.96h.LN	Naive CD4+ T cells 96 hours after in vitro aCD3-aCD28 stimulation	Phenotype markers: CD4+ CD8- TCR+ CD25- CD62Lhi CD44 Lo // Exclusion markers: CD11c/19/25/49b/Gr1/Ter119- // Tissue: Lymph Node // Age: 6 Weeks OLD // Gender: NA // Genetic background: C57BL/6 // ImmGen release: v2	48.0898	25	2.19251	81.3953
5	Pre-T cell	T.DPbl.Th	Double-Positive, Blasts	Phenotype markers: 4+ 8+ TCR-/lo FSChi // Exclusion markers: 11b- 11c- 19- 49b- Gr1- TER119- // Tissue: thymus // Age: 6 weeks // Gender: male // Genetic background: C57BL/6J // ImmGen release: v1	497.481	26	3.09768	98.913
5	T cell	T.DP.69-.e17.Th.v2	Thymus B6 E17 DP CD69-	Phenotype markers: CD4+ CD8+ CD69- // Exclusion markers: NA // Tissue: Thymus // Age: 5 Weeks // Gender: NA // Genetic background: C57BL/6J // ImmGen release: v2	449.667	27	2.79995	100
5	Pre-B cell	preB.FrC.BM	Fr. Cprime (Cycling Pre-B)	Phenotype markers: CD19+ IgM- CD45R+ CD43+ HSA+ // Exclusion markers: CD3 Ter119 Ly6c Cd11b Gr-1 // Tissue: Bone marrow // Age: 6 weeks // Gender: male // Genetic background: C57BL/6J // ImmGen release: v1	440.369	28	2.74206	98.913
5	Pre-B cell	proB.FrBC.FL	Fr. B/C (Pro-B)	Phenotype markers: CD19+IgM-CD43+CD24+AA4.1+CD45R+ // Exclusion markers: Ter119, Ly6c, CD11b, GR1, CD3 // Tissue: liver // Age: 15 days // Gender: pooled male and female // Genetic background: C57BL/6J // ImmGen release: v1	411.794	29	2.56413	100
5	Pre-T cell	T.ISP.Th	Intermediate Single-Positive, CD3- CD8+	Phenotype markers: 4- 8+ TCR-/lo 24hi // Exclusion markers: 11b- 11c- 19- 49b- Gr1- TER119- // Tissue: thymus // Age: 6 weeks // Gender: male // Genetic background: C57BL/6J // ImmGen release: v1	406.817	30	2.53314	98.913
6	NK cell	NK.MCMV7.Sp	Splenic Natural Killer Cells, Day 7 post-MCMV	Phenotype markers: NK1.1+ // Exclusion markers: CD3 CD4 CD5 CD8 CD19 Gr-1 Ter119 // Tissue: spleen // Age: 6 weeks // Gender: male // Genetic background: C57BL/6J // ImmGen release: v1	158.6	31	3.18157	98.9583
6	NK cell	NK.H+.MCMV7.Sp	Ly49H+ Splenic Natural Killer Cells, Day 7 post-MCMV	Phenotype markers: NK1.1+ TCRb- Ly49H+ // Exclusion markers: CD3 CD4 CD5 CD8 CD19 Gr-1 Ter119 // Tissue: spleen // Age: 6 weeks // Gender: male // Genetic background: C57BL/6J // ImmGen release: v1	150.977	32	3.02866	97.9167
6	NK cell	NK.49H+.Sp	Splenic NK Cells, Ly49H+ Subset	Phenotype markers: NK1.1+ Ly49H+ // Exclusion markers: dump, dead // Tissue: spleen // Age: 6 weeks // Gender: male // Genetic background: C57BL/6J // ImmGen release: v1	144.865	33	2.90604	97.9167
6	NK cell	NK.49H-.Sp	Splenic NK Cells, Ly49H- Subset	Phenotype markers: NK1.1+ // Exclusion markers: dump, dead, Ly49H- // Tissue: spleen // Age: 6 weeks // Gender: male // Genetic background: C57BL/6J // ImmGen release: v1	139.959	34	2.80762	100
6	T cell	T.8Eff.Tbet+.Sp.OT1.d6LisOVA	Spleen OT1 tg TbetWT CD8 d6 Listeria.OVA	Phenotype markers: CD45.2+ CD45.1- CD8+ // Exclusion markers: B220- Gr-1- CD4- MHCII- NK1.1- // Tissue: Spleen // Age: 45 Days Old // Gender: NA // Genetic background: B6 // ImmGen release: v2	139.5	35	2.79842	98.9583
7	Monocyte	Mo.6+2+.SLN	Skin-draining LN monocytes	Phenotype markers: CD11b+ CD64+ Ly6C+ MHCII+ CD11cint/lo // Exclusion markers: B220, CD3, Nk1.1 // Tissue: Lymph Node (Skin-Draining) // Age: 6 weeks // Gender: male // Genetic background: C57BL/6 // ImmGen release: v2	155.091	36	3.06025	91.4634
7	Stromal	Ep.5wk.MEC.Sca1+.Th	Thymus MHCIIlowSca1+ medullary epithelial cell	Phenotype markers: EpCAM+ Ly51+ MHCII+ Sca1+ // Exclusion markers: PI- CD45- // Tissue: Thymus // Age: 5 Weeks Old // Gender: NA // Genetic background: C57BL/6 // ImmGen release: v2	115.215	37	2.27342	82.9268
7	Stromal	BEC.SLN.OT	Cutaneous Lymph Node Blood Endothelial Cell	Phenotype markers: CD31 // Exclusion markers: CD45, Ter119, gp38, CD140a // Tissue: lymph node (subcutaneous) // Age: 6 weeks // Gender: male // Genetic background: B6 (stroma) received B6 OT-I Rag1-/- T cells // ImmGen release: v1	114.132	38	2.25205	80.4878
7	T cell	T.8Eff.Sp.OT1.12hr.LisOva	Spleen Ot1 Tg Effectors Cd8 12Hr Listeria.Ova	Phenotype markers: CD8+ CD45.2+ // Exclusion markers: B220- Gr-1- NK1.1- CD4- MHCII- P.I.- // Tissue: spleen // Age: 6 weeks // Gender: male // Genetic background: C57BL/6J (B6.SJL) // ImmGen release: v1	110.334	39	2.17711	89.0244
7	Monocyte	Mo.Lu	Lung monocytes	Phenotype markers: MertK- CD11cint/lo CD11b+ CD64+ Ly6C+ MHCII+ // Exclusion markers: NA // Tissue: Lung // Age: 6 Weeks // Gender: NA // Genetic background: C57BL/6 // ImmGen release: v2	105.393	40	2.07961	84.1463
8	T cell	T.8Eff.Tbet+.Sp.OT1.d6LisOVA	Spleen OT1 tg TbetWT CD8 d6 Listeria.OVA	Phenotype markers: CD45.2+ CD45.1- CD8+ // Exclusion markers: B220- Gr-1- CD4- MHCII- NK1.1- // Tissue: Spleen // Age: 45 Days Old // Gender: NA // Genetic background: B6 // ImmGen release: v2	209.302	41	3.02865	96.8421
8	T cell	T.8EffKLRG1+CD127-.Sp.d8.LisOVA	Spleen OT1 tg KLRG1+CD127- Effector CD8 d8 Listeria.OVA	Phenotype markers: CD8+ CD45.1+ KLRG1+ CD127- // Exclusion markers: B220-Gr-1- MHCII- NK1.1- CD4- // Tissue: Spleen // Age: 45 Days Old // Gender: NA // Genetic background: B6 // ImmGen release: v2	205.924	42	2.97976	94.7368
8	NK cell	NK.MCMV7.Sp	Splenic Natural Killer Cells, Day 7 post-MCMV	Phenotype markers: NK1.1+ // Exclusion markers: CD3 CD4 CD5 CD8 CD19 Gr-1 Ter119 // Tissue: spleen // Age: 6 weeks // Gender: male // Genetic background: C57BL/6J // ImmGen release: v1	205.294	43	2.97065	92.6316
8	T cell	T.8Eff.Sp.OT1.d6.LisOva	Spleen OT1 tg Effectors CD8 Day 6 Listeria.OVA	Phenotype markers: CD8+ CD45.1+ // Exclusion markers: B220- CD45.2- Gr-1- NK1.1- CD4- MHCII- P.I.- // Tissue: spleen // Age: 6 weeks // Gender: male // Genetic background: C57BL/6J // ImmGen release: v1	201.881	44	2.92127	95.7895
8	T cell	T.8Eff.Sp.OT1.d8.LisOva	Spleen OT1 tg Effectors CD8 Day 8 Listeria.OVA	Phenotype markers: CD8+ CD45.1+ // Exclusion markers: B220- CD45.2- Gr-1- NK1.1- CD4- MHCII- P.I.- // Tissue: spleen // Age: 6 weeks // Gender: male // Genetic background: C57BL/6J // ImmGen release: v1	197.557	45	2.85869	92.6316
9	T cell	T.DP.69-.e17.Th.v2	Thymus B6 E17 DP CD69-	Phenotype markers: CD4+ CD8+ CD69- // Exclusion markers: NA // Tissue: Thymus // Age: 5 Weeks // Gender: NA // Genetic background: C57BL/6J // ImmGen release: v2	123.509	46	2.59613	86.0215
9	Pre-B cell	proB.FrBC.FL	Fr. B/C (Pro-B)	Phenotype markers: CD19+IgM-CD43+CD24+AA4.1+CD45R+ // Exclusion markers: Ter119, Ly6c, CD11b, GR1, CD3 // Tissue: liver // Age: 15 days // Gender: pooled male and female // Genetic background: C57BL/6J // ImmGen release: v1	122.359	47	2.57194	90.3226
9	Pre-T cell	T.DPbl.Th	Double-Positive, Blasts	Phenotype markers: 4+ 8+ TCR-/lo FSChi // Exclusion markers: 11b- 11c- 19- 49b- Gr1- TER119- // Tissue: thymus // Age: 6 weeks // Gender: male // Genetic background: C57BL/6J // ImmGen release: v1	121.52	48	2.55431	75.2688
9	Stem-Progenitor	SC.CDP.BM	Common DC Precursors (CDP)	Phenotype markers: Sca1- Flt3+ MCSFR+ cKitlo // Exclusion markers: CD11b TER119 Ly6G CD3e CD45R // Tissue: Bone marrow // Age: 6 weeks // Gender: male // Genetic background: C57BL/6J // ImmGen release: v1	115.983	49	2.43793	98.9247
9	gd-T cell	Tgd.vg3+24alo.e17.Th	Fetal Thymus, DEC Precursor, Mature DN	Phenotype markers: TCRd+ Vg3+ CD24- // Exclusion markers: CD4- CD8- NK1.1- // Tissue: fetal thymus // Age: 17 days // Gender: both (pooled) // Genetic background: C57BL/6J // ImmGen release: v1	112.627	50	2.36739	95.6989
10	Monocyte	Mo.Lu	Lung monocytes	Phenotype markers: MertK- CD11cint/lo CD11b+ CD64+ Ly6C+ MHCII+ // Exclusion markers: NA // Tissue: Lung // Age: 6 Weeks // Gender: NA // Genetic background: C57BL/6 // ImmGen release: v2	844.787	51	2.56898	100
10	Monocyte	Mo.6+2+.BL	Blood Ly6C+MHCII+ monocytes	Phenotype markers: CD115+ Ly6C+ MHCII+ // Exclusion markers: B220, CD3, Nk1.1, Ly6G // Tissue: Blood // Age: 6 weeks // Gender: male // Genetic background: C57BL/6 // ImmGen release: v2	831.97	52	2.53	98.9474
10	Monocyte	Mo.6+2+.SLN	Skin-draining LN monocytes	Phenotype markers: CD11b+ CD64+ Ly6C+ MHCII+ CD11cint/lo // Exclusion markers: B220, CD3, Nk1.1 // Tissue: Lymph Node (Skin-Draining) // Age: 6 weeks // Gender: male // Genetic background: C57BL/6 // ImmGen release: v2	821.664	53	2.49866	98.9474
10	Monocyte	Mo.6+2+.MLN	Mesenteric LN monocytes	Phenotype markers: CD11b+ Ly6C+ MHCII+ CD64+ CD11cint/lo // Exclusion markers: B220, CD3, Nk1.1 // Tissue: Lymph Node (Mesenteric) // Age: 6 weeks // Gender: male // Genetic background: C57BL/6 // ImmGen release: v2	789.328	54	2.40033	98.9474
10	Monocyte	Mo.6+2-.BL	Blood Ly6C+MHCII+ monocytes	Phenotype markers: CD115+ Ly6C+ MHCII+ // Exclusion markers: B220, CD3, Nk1.1, Ly6G // Tissue: Blood // Age: 6 weeks // Gender: male // Genetic background: C57BL/6 // ImmGen release: v2	774.723	55	2.35591	97.8947
11	Granulocyte	GN.Bl.v2	Blood Neutrophils	Phenotype markers: SSChi Ly6Ghi // Exclusion markers: B220, CD4 // Tissue: Blood // Age: 7 Weeks // Gender: NA // Genetic background: C57Bl/6J // ImmGen release: v2	1473.51	56	4.15447	100
11	Granulocyte	GN.Bl	Neutrophils from Blood	Phenotype markers: CD11b+ Ly6-G+ // Exclusion markers: NA // Tissue: blood // Age: 6 weeks // Gender: male // Genetic background: C57BL/6J // ImmGen release: v1	1451.32	57	4.09191	100
11	Granulocyte	GN.BM	Neutrophils from Bone Marrow	Phenotype markers: CD11b+ Ly6-G+ // Exclusion markers: NA // Tissue: femur // Age: 6 weeks // Gender: male // Genetic background: C57BL/6J // ImmGen release: v1	1426.48	58	4.02187	100
11	Granulocyte	GN.Arth.BM	Neutrophils, Arthritic	Phenotype markers: CD11b+ Ly6-G+ // Exclusion markers: NA // Tissue: Bone marrow // Age: 6 weeks // Gender: male // Genetic background: C57BL/6J // ImmGen release: v1	1375.23	59	3.87738	100
11	Granulocyte	GN.Thio.PC	Neutrophils, Thioglycolate	Phenotype markers: CD11b+ Ly6-G+ // Exclusion markers: NA // Tissue: Peritoneal Cavity // Age: 6 weeks // Gender: male // Genetic background: C57BL/6J // ImmGen release: v1	1310.37	60	3.69449	100

### Sheet: Identity_scores_top5OE_Immgen
cluster	reference_cell_type	reference_id	long_name	description	identity_score	index	z_score
0	T cell	T.8EffKLRG1+CD127-.Sp.d8.LisOVA	Spleen OT1 tg KLRG1+CD127- Effector CD8 d8 Listeria.OVA	Phenotype markers: CD8+ CD45.1+ KLRG1+ CD127- // Exclusion markers: B220-Gr-1- MHCII- NK1.1- CD4- // Tissue: Spleen // Age: 45 Days Old // Gender: NA // Genetic background: B6 // ImmGen release: v2	0.373711	1	2.24893
0	T cell	T.8Mem.Sp.OT1.d45.LisOva	Spleen OT1 tg Memory CD8 Day 45 Listeria.OVA	Phenotype markers: CD8+ CD45.1+ // Exclusion markers: B220- CD45.2- Gr-1- NK1.1- CD4- MHCII- P.I.- // Tissue: spleen // Age: 6 weeks // Gender: male // Genetic background: C57BL/6J // ImmGen release: v1	0.362873	2	2.18757
0	NK cell	NK.H+.MCMV7.Sp	Ly49H+ Splenic Natural Killer Cells, Day 7 post-MCMV	Phenotype markers: NK1.1+ TCRb- Ly49H+ // Exclusion markers: CD3 CD4 CD5 CD8 CD19 Gr-1 Ter119 // Tissue: spleen // Age: 6 weeks // Gender: male // Genetic background: C57BL/6J // ImmGen release: v1	0.356674	3	2.15248
0	NK cell	NK.MCMV7.Sp	Splenic Natural Killer Cells, Day 7 post-MCMV	Phenotype markers: NK1.1+ // Exclusion markers: CD3 CD4 CD5 CD8 CD19 Gr-1 Ter119 // Tissue: spleen // Age: 6 weeks // Gender: male // Genetic background: C57BL/6J // ImmGen release: v1	0.355833	4	2.14772
0	NK cell	NK.49H-.Sp	Splenic NK Cells, Ly49H- Subset	Phenotype markers: NK1.1+ // Exclusion markers: dump, dead, Ly49H- // Tissue: spleen // Age: 6 weeks // Gender: male // Genetic background: C57BL/6J // ImmGen release: v1	0.353228	5	2.13297
1	gd-T cell	Tgd.vg2+.act.Sp	SpleenVg2+, Activated	Phenotype markers: TCRd+ Vg2+ CD44+ // Exclusion markers: CD4- CD8- NK1.1- // Tissue: spleen // Age: 5 weeks // Gender: male // Genetic background: C57BL/6J // ImmGen release: v1	0.42621	6	2.61771
1	gd-T cell	Tgd.vg1+vd6-24alo.Th	Thymicvg1.1+Vd6.3-, Mature	Phenotype markers: TCRd+ Vg1.1+ Vd6.3- CD24lo // Exclusion markers: NA // Tissue: thymus // Age: 6 weeks // Gender: male // Genetic background: C57BL/6J // ImmGen release: v1	0.378353	7	2.33169
1	T cell	T.8Mem.Sp.OT1.d45.LisOva	Spleen OT1 tg Memory CD8 Day 45 Listeria.OVA	Phenotype markers: CD8+ CD45.1+ // Exclusion markers: B220- CD45.2- Gr-1- NK1.1- CD4- MHCII- P.I.- // Tissue: spleen // Age: 6 weeks // Gender: male // Genetic background: C57BL/6J // ImmGen release: v1	0.375393	8	2.314
1	gd-T cell	Tgd.vg2-.act.Sp	SpleenVg2-, Activated	Phenotype markers: TCRd+ Vg2- CD44+ // Exclusion markers: CD4- CD8- NK1.1- // Tissue: spleen // Age: 5 weeks // Gender: male // Genetic background: C57BL/6J // ImmGen release: v1	0.356768	9	2.20268
1	NKT cell	NKT.4-.Sp	Spleen Invariant iNKT CD4-	Phenotype markers: TCRbeta+ aGalCer tet+ CD4- // Exclusion markers: PI CD19 B220 CD11b Ter119 CD4 // Tissue: spleen // Age: 6 weeks // Gender: male // Genetic background: C57BL/6J // ImmGen release: v1	0.348134	10	2.15108
2	Treg	ABD.TR.14w.B6	Fat tissue T regs	Phenotype markers: CD3+ CD4+ CD25+ // Exclusion markers: CD11b, CD11c, B220, CD19, CD8 // Tissue: Epi Fat // Age: 14 weeks // Gender: male // Genetic background: C57BL6 // ImmGen release: v1	0.506688	11	2.61164
2	Macrophage	MF.Sbcaps.SLN	Lymph Node Subcapsular MF (Scs)	Phenotype markers: CD11b+ CD169+ F4/80- // Exclusion markers: B220 CD90 Ly-6G CD103 SiglecF CD11c // Tissue: Skin-draining LN // Age: 6 weeks // Gender: male // Genetic background: C57BL/6J // ImmGen release: v1	0.45486	12	2.3596
2	T cell	T.8Eff.Sp.OT1.d6.LisOva	Spleen OT1 tg Effectors CD8 Day 6 Listeria.OVA	Phenotype markers: CD8+ CD45.1+ // Exclusion markers: B220- CD45.2- Gr-1- NK1.1- CD4- MHCII- P.I.- // Tissue: spleen // Age: 6 weeks // Gender: male // Genetic background: C57BL/6J // ImmGen release: v1	0.340408	13	1.80301
2	T cell	T.8Eff.Tbet+.Sp.OT1.d6LisOVA	Spleen OT1 tg TbetWT CD8 d6 Listeria.OVA	Phenotype markers: CD45.2+ CD45.1- CD8+ // Exclusion markers: B220- Gr-1- CD4- MHCII- NK1.1- // Tissue: Spleen // Age: 45 Days Old // Gender: NA // Genetic background: B6 // ImmGen release: v2	0.327783	14	1.74162
2	T cell	T.4Eff49d+11a+.Sp.d8.LCMV	CD4+ effector T cells 8 days after LCMV infection	Phenotype markers: CD4+ CD44+ CD11a+ CD49d+ // Exclusion markers: B220- GR-1- MHCII- NK1.1- // Tissue: Spleen // Age: 6 Weeks Old // Gender: NA // Genetic background: C57BL/6J // ImmGen release: v2	0.326585	15	1.7358
3	T cell	CD8.24h.LN	Naive CD8+ T cells 24 hours after in vitro aCD3-aCD28 stimulation	Phenotype markers: CD8+ CD4- TCR+ CD25- CD62Lhi CD44 Lo // Exclusion markers: CD11c/19/25/49b/Gr1/Ter119- // Tissue: Lymph Node // Age: 6 Weeks OLD // Gender: NA // Genetic background: C57BL/6 // ImmGen release: v2	0.33502	16	2.62082
3	T cell	CD4.48h.LN	Naive CD4+ T cells 48 hours after in vitro aCD3-aCD28 stimulation	Phenotype markers: CD4+ CD8- TCR+ CD25- CD62Lhi CD44 Lo // Exclusion markers: CD11c/19/25/49b/Gr1/Ter119- // Tissue: Lymph Node // Age: 6 Weeks OLD // Gender: NA // Genetic background: C57BL/6 // ImmGen release: v2	0.289912	17	2.28239
3	T cell	CD4.24h.LN	Naive CD4+ T cells 24 hours after in vitro aCD3-aCD28 stimulation	Phenotype markers: CD4+ CD8- TCR+ CD25- CD62Lhi CD44 Lo // Exclusion markers: CD11c/19/25/49b/Gr1/Ter119- // Tissue: Lymph Node // Age: 6 Weeks OLD // Gender: NA // Genetic background: C57BL/6 // ImmGen release: v2	0.282146	18	2.22413
3	T cell	T.8Eff.Tbet-.Sp.OT1.d6LisOVA	Spleen OT1 tg TbetKO CD8 d6 Listeria.OVA	Phenotype markers: CD45.1+ CD45.2- CD8+ // Exclusion markers: B220- Gr-1- CD4- MHCII- NK1.1- // Tissue: Spleen // Age: 45 Days Old // Gender: NA // Genetic background: B6 // ImmGen release: v2	0.26909	19	2.12617
3	T cell	CD8.48h.LN	Naive CD8+ T cells 48 hours after in vitro aCD3-aCD28 stimulation	Phenotype markers: CD8+ CD4- TCR+ CD25- CD62Lhi CD44 Lo // Exclusion markers: CD11c/19/25/49b/Gr1/Ter119- // Tissue: Lymph Node // Age: 6 Weeks OLD // Gender: NA // Genetic background: C57BL/6 // ImmGen release: v2	0.263528	20	2.08444
4	Macrophage	MF.Medl.SLN	Medullary Sinus MF (Mm)	Phenotype markers: CD11b+ CD169+ F4/80+ // Exclusion markers: B220 CD90 Ly-6G CD103 SiglecF CD11c // Tissue: Skin-draining LN // Age: 6 weeks // Gender: male // Genetic background: C57BL/6J // ImmGen release: v1	0.517951	21	2.36972
4	Monocyte	Mo.6+2+.SLN	Skin-draining LN monocytes	Phenotype markers: CD11b+ CD64+ Ly6C+ MHCII+ CD11cint/lo // Exclusion markers: B220, CD3, Nk1.1 // Tissue: Lymph Node (Skin-Draining) // Age: 6 weeks // Gender: male // Genetic background: C57BL/6 // ImmGen release: v2	0.4927	22	2.25556
4	Stromal	DN.SLN.CFA.d6.v2	Subcutaneous lymph node stromal cells 6 days after CFA infection	Phenotype markers: NA // Exclusion markers: TER119- CD45- gp38- CD31- CD44lo // Tissue: Lymph Node (Subcutaneous) // Age: 6 Weeks // Gender: NA // Genetic background: C57BL/6J // ImmGen release: v2	0.450947	23	2.06678
4	Stromal	Ep.5wk.MEC.Sca1+.Th	Thymus MHCIIlowSca1+ medullary epithelial cell	Phenotype markers: EpCAM+ Ly51+ MHCII+ Sca1+ // Exclusion markers: PI- CD45- // Tissue: Thymus // Age: 5 Weeks Old // Gender: NA // Genetic background: C57BL/6 // ImmGen release: v2	0.437461	24	2.00581
4	Stromal	LEC.SLN.CFA.d6.v2	Subcutaneous lymph node lymphatic endothelial cells 6 days after CFA infection	Phenotype markers: gp38+ CD31+ // Exclusion markers: TER119- CD45- // Tissue: Lymph Node (Subcutaneous) // Age: 6 Weeks // Gender: NA // Genetic background: C57BL/6J // ImmGen release: v2	0.436853	25	2.00306
5	Granulocyte	GN.Arth.BM	Neutrophils, Arthritic	Phenotype markers: CD11b+ Ly6-G+ // Exclusion markers: NA // Tissue: Bone marrow // Age: 6 weeks // Gender: male // Genetic background: C57BL/6J // ImmGen release: v1	0.310691	26	2.05725
5	gd-T cell	Tgd.vg1+vd6-24alo.Th	Thymicvg1.1+Vd6.3-, Mature	Phenotype markers: TCRd+ Vg1.1+ Vd6.3- CD24lo // Exclusion markers: NA // Tissue: thymus // Age: 6 weeks // Gender: male // Genetic background: C57BL/6J // ImmGen release: v1	0.291864	27	1.93512
5	Stromal	Ep.5wk.MEChi.Th	Thymus MHCII+Sca1- medullary epithelial cell	Phenotype markers: EpCAM+ Ly51+ MHCII+ Sca1+ // Exclusion markers: PI- CD45- // Tissue: Thymus // Age: 5 Weeks Old // Gender: NA // Genetic background: C57BL/6 // ImmGen release: v2	0.287198	28	1.90485
5	Macrophage	MF.169+11chi.SLN	Lymph Node Cd169+ Cd11C+ MF (Cd169+ DC)	Phenotype markers: CD11b+ CD169+ CD11chigh // Exclusion markers: B220 CD90 Ly-6G CD103 SiglecF // Tissue: Skin-draining LN // Age: 6 weeks // Gender: male // Genetic background: C57BL/6J // ImmGen release: v1	0.283808	29	1.88286
5	DC	DC.103-11b+24+.Lu	Lung Cd11b+24+ Dendritic Cells	Phenotype markers: MHCII+ CD11c+ CD103- CD11b+ CD24+ // Exclusion markers: SiglecF CD3 DX5 B220 // Tissue: lung // Age: 8 weeks // Gender: male // Genetic background: C57BL/6J // ImmGen release: v1	0.266585	30	1.77114
6	Macrophage	MF.Sbcaps.SLN	Lymph Node Subcapsular MF (Scs)	Phenotype markers: CD11b+ CD169+ F4/80- // Exclusion markers: B220 CD90 Ly-6G CD103 SiglecF CD11c // Tissue: Skin-draining LN // Age: 6 weeks // Gender: male // Genetic background: C57BL/6J // ImmGen release: v1	0.30129	31	2.99316
6	Macrophage	MF.BM	Bone Marrow Macrophages	Phenotype markers: B220neg CD3neg Ly-6C/Glo CD115int F4/80+ // Exclusion markers: NA // Tissue: Bone marrow // Age: 8 weeks // Gender: male // Genetic background: C57BL/6J // ImmGen release: v1	0.297681	32	2.95671
6	Pre-B cell	preB.FrC.BM	Fr. Cprime (Cycling Pre-B)	Phenotype markers: CD19+ IgM- CD45R+ CD43+ HSA+ // Exclusion markers: CD3 Ter119 Ly6c Cd11b Gr-1 // Tissue: Bone marrow // Age: 6 weeks // Gender: male // Genetic background: C57BL/6J // ImmGen release: v1	0.245542	33	2.43
6	Mast cell	MC.Tr	Trachea Mast Cell	Phenotype markers: CD45+ CD117+ FcER1a+ // Exclusion markers: CD11b CD11c CD4 CD8 CD19 // Tissue: Whole Tissue // Age: 6 Weeks Old // Gender: NA // Genetic background: C57/Bl6 // ImmGen release: v2	0.237088	34	2.3446
6	Pre-T cell	preT.DN2-3.Th	DN2 to DN3 Transitional	Phenotype markers: Lin-/lo CD25hi CD44Int // Exclusion markers: Lin= CD4, CD8a, TCRb, TCRgd, CD11b, CD11c, NK1.1, Gr1, CD19, Ter119 // Tissue: thymus // Age: 6 weeks // Gender: male // Genetic background: C57BL/6J // ImmGen release: v1	0.229718	35	2.27014
