## Supplementary Table S5 for "OCA-B/Pou2af1 is sufficient to promote CD4^+^ T cell memory and prospectively identifies memory precursors"

### Sheet: Integrated.markers100
Table S5. Integrated gene enrichment analysis of single-cell RNA-seq gene enrichments by cluster in GFP+ SMARTA T cells transduced with empty vector or OCA-B at day 8 post-LCMV infection.
p_val	logFC	pct.1	pct.2	p_val_adj	cluster	gene
5.13e-275	0.636182	0.953	0.845	1.03e-271	0	Cxcr6
5.89e-266	0.73219	0.985	0.971	1.18e-262	0	Ccl5
1.35e-257	0.575013	0.925	0.773	2.7e-254	0	Cxcr3
1.57e-186	0.527334	0.977	0.94	3.15e-183	0	Id2
4.04e-184	0.58793	0.928	0.778	8.08e-181	0	Ctla2a
9.67e-167	0.353921	0.999	0.992	1.93e-163	0	AW112010
1.45e-162	0.470361	0.956	0.826	2.91e-159	0	Ltb
3.4e-141	0.336598	0.619	0.482	6.8e-138	0	Ccr5
3.47e-130	0.453596	0.907	0.853	6.95e-127	0	Pim1
8.49e-129	0.452491	0.838	0.734	1.7e-125	0	Ccr2
9.28e-85	0.404887	0.817	0.712	1.86e-81	0	Gpr183
7.01e-68	0.432905	0.826	0.809	1.4e-64	0	Maf
5.46e-55	0.342577	0.924	0.9	1.09e-51	0	Klf6
7.31e-44	0.317618	0.631	0.572	1.46e-40	0	Art2b
1.59e-32	0.413429	0.473	0.423	3.18e-29	0	Dcp1b
6.7e-23	0.270952	0.643	0.629	1.34e-19	0	Podnl1
8.26e-06	0.280992	0.546	0.54	0.016521	0	Trdc
0	0.898884	0.922	0.656	0	1	Lgals3
0	0.852984	1	0.986	0	1	S100a4
0	0.825689	0.989	0.97	0	1	S100a6
0	0.823987	0.997	0.926	0	1	Vim
0	0.779602	1	0.997	0	1	Crip1
0	0.735773	1	0.991	0	1	Lgals1
0	0.703563	1	0.995	0	1	S100a10
0	0.527496	1	0.99	0	1	S100a11
9.99e-291	0.741206	0.921	0.717	2e-287	1	Ccr2
2.15e-279	0.504498	1	0.998	4.31e-276	1	Actg1
1.55e-253	0.609556	0.981	0.881	3.11e-250	1	Tagln2
6.51e-244	0.674663	0.971	0.846	1.3e-240	1	Cxcr6
3.01e-239	0.619787	0.893	0.696	6.01e-236	1	Anxa2
3.93e-239	0.34247	0.69	0.407	7.86e-236	1	Irak3
4.06e-196	0.346464	1	0.988	8.12e-193	1	Gapdh
1.66e-187	0.55881	0.782	0.528	3.32e-184	1	Ctla2b
6.01e-181	0.449225	0.817	0.581	1.2e-177	1	Podnl1
1.43e-179	0.509908	0.864	0.682	2.87e-176	1	Bhlhe40
2.85e-177	0.421525	1	0.983	5.71e-174	1	Ahnak
1.76e-173	0.549143	0.892	0.702	3.51e-170	1	Serpinb6b
2.58e-172	0.36157	0.744	0.557	5.16e-169	1	St6gal1
1.05e-161	0.43016	0.992	0.954	2.09e-158	1	Pycard
5.54e-160	0.386433	0.965	0.852	1.11e-156	1	Pglyrp1
8.99e-156	0.589856	0.926	0.788	1.8e-152	1	Ctla2a
1.72e-139	0.526893	0.518	0.245	3.45e-136	1	AA467197
1.69e-132	0.461001	0.905	0.783	3.39e-129	1	Ifngr1
8.98e-127	0.38037	0.791	0.564	1.8e-123	1	Anxa5
2.43e-126	0.339686	0.82	0.661	4.86e-123	1	Itga1
1.53e-122	0.399649	0.986	0.94	3.06e-119	1	Id2
1.28e-110	0.351038	0.818	0.642	2.56e-107	1	Serpinb9
3.68e-108	0.361399	0.632	0.42	7.35e-105	1	Sytl2
9.51e-103	0.353964	0.922	0.784	1.9e-99	1	Ctsw
5.77e-99	0.257863	0.986	0.942	1.15e-95	1	Txn1
1.16e-94	0.303739	0.738	0.557	2.31e-91	1	Zbtb32
1.73e-93	0.331604	0.887	0.748	3.46e-90	1	Plec
3.45e-91	0.259312	0.995	0.958	6.9e-88	1	Nme2
2.95e-90	0.33299	0.964	0.861	5.89e-87	1	Gzmb
5.87e-86	0.453949	0.585	0.366	1.17e-82	1	Anxa1
9.22e-83	0.283172	0.967	0.906	1.84e-79	1	Aldoa
2.15e-82	0.268184	0.925	0.789	4.3e-79	1	2021-09-11
2.27e-77	0.260684	0.941	0.851	4.54e-74	1	Zyx
1.1e-74	0.348914	0.878	0.744	2.2e-71	1	Gm12840
1.19e-70	0.313863	0.849	0.735	2.39e-67	1	Slc25a4
5.77e-70	0.293509	0.768	0.601	1.15e-66	1	Gata3
6.95e-68	0.277498	0.723	0.565	1.39e-64	1	Ifng
1.74e-67	0.289436	0.755	0.574	3.48e-64	1	Cd9
8.01e-62	0.258694	0.908	0.813	1.6e-58	1	Rilpl2
4.94e-54	0.387685	0.472	0.287	9.89e-51	1	Capg
6.08e-51	0.291244	0.903	0.811	1.22e-47	1	Baz1a
1.29e-49	0.274338	0.784	0.651	2.58e-46	1	Pkp3
1.09e-37	0.340678	0.465	0.302	2.17e-34	1	Rom1
5e-30	0.969608	0.429	0.28	1e-26	1	Ifitm1
8.6e-26	0.330955	0.482	0.377	1.72e-22	1	Gm36723
0	2.12749	0.961	0.72	0	2	Cx3cr1
0	2.09227	0.984	0.714	0	2	Zeb2
0	1.46662	0.981	0.973	0	2	Ccl5
0	1.3943	0.704	0.533	0	2	S1pr5
0	1.12772	0.707	0.553	0	2	Klrg1
0	1.08568	0.988	0.931	0	2	Il18rap
0	0.828509	1	0.971	0	2	Nkg7
0	0.739078	0.961	0.881	0	2	Plek
0	0.711631	0.999	0.979	0	2	Ctsd
7.31e-270	0.602832	1	0.991	1.46e-266	2	Lgals1
2.5e-231	0.38488	0.997	0.982	5e-228	2	H2afz
1.82e-213	0.662863	0.935	0.866	3.65e-210	2	Ccnd2
3.41e-209	0.654815	0.761	0.674	6.82e-206	2	Snx10
5.07e-192	0.5671	0.861	0.789	1.01e-188	2	Slamf7
1.31e-189	0.691781	0.673	0.598	2.62e-186	2	Borcs7
2.61e-188	0.867372	0.545	0.364	5.22e-185	2	Klrd1
1.5e-179	0.519731	0.467	0.356	3e-176	2	1700025G04Rik
1.05e-161	0.447769	0.951	0.865	2.1e-158	2	Gzmb
1.83e-140	0.452261	0.887	0.801	3.66e-137	2	2021-09-11
4.04e-135	0.589983	0.618	0.572	8.08e-132	2	Ifitm10
1.7e-132	0.361973	0.987	0.96	3.39e-129	2	Emp3
7.02e-130	0.471382	0.751	0.656	1.4e-126	2	Cdkn2d
2.42e-128	0.503619	0.557	0.487	4.84e-125	2	Timp2
9.94e-128	0.542988	0.594	0.495	1.99e-124	2	Tm6sf1
1.02e-119	0.468402	0.868	0.817	2.04e-116	2	Arl4c
8.62e-117	0.561835	0.725	0.715	1.72e-113	2	Itgax
1.04e-113	0.381483	0.92	0.858	2.07e-110	2	Zyx
1.53e-113	0.507332	0.812	0.764	3.07e-110	2	Dusp2
9.76e-104	1.25723	0.524	0.512	1.95e-100	2	Ccl4
2.95e-87	0.403448	0.923	0.912	5.91e-84	2	Klf3
2.28e-85	0.328715	0.974	0.92	4.56e-82	2	Ly6c2
2.45e-85	0.356176	0.459	0.435	4.89e-82	2	Nedd4
3.15e-80	0.386802	0.8	0.728	6.3e-77	2	Serpinb6b
2.44e-72	0.311876	0.974	0.965	4.88e-69	2	Macf1
1.82e-70	0.350952	0.848	0.848	3.63e-67	2	Gm19585
3.36e-66	0.27406	0.97	0.961	6.72e-63	2	Pycard
7.86e-63	0.393146	0.697	0.676	1.57e-59	2	Serpinb9
7.69e-62	0.341537	0.738	0.717	1.54e-58	2	Bhlhe40
6.25e-50	0.600404	0.431	0.434	1.25e-46	2	Ccl3
4.55e-48	0.256173	0.966	0.963	9.1e-45	2	Atp2b1
4.27e-45	0.887272	0.363	0.363	8.54e-42	2	Klre1
1.97e-44	0.328897	0.609	0.602	3.95e-41	2	Ubash3b
4.08e-44	0.459763	0.635	0.705	8.16e-41	2	Il1rl1
6.65e-39	0.252047	0.794	0.808	1.33e-35	2	Neat1
1.54e-38	0.355179	0.451	0.483	3.08e-35	2	Gem
2.46e-35	0.257905	0.819	0.826	4.92e-32	2	Nabp1
4.97e-30	0.478129	0.505	0.557	9.94e-27	2	Prf1
4.28e-26	0.258534	0.532	0.555	8.56e-23	2	Kif1b
1.33e-23	0.493424	0.553	0.668	2.67e-20	2	Itgad
2.02e-23	0.327618	0.352	0.39	4.04e-20	2	Klrc1
9.48e-21	0.373039	0.344	0.416	1.9e-17	2	As3mt
1.84e-20	0.260947	0.449	0.512	3.68e-17	2	Smpdl3b
8.86e-17	0.30811	0.335	0.4	1.77e-13	2	Klrc2
3.08e-15	0.420008	0.529	0.641	6.15e-12	2	Socs2
4.27e-09	0.282642	0.537	0.617	8.54e-06	2	Ifng
5.35e-09	0.256751	0.407	0.504	1.07e-05	2	Fhl2
2.42e-08	0.303048	0.192	0.31	4.84e-05	2	Klra3
9.89e-06	0.359499	0.389	0.58	0.019772	2	Klrb1c
0	1.94661	0.994	0.532	0	3	Tcf7
0	1.5236	0.99	0.75	0	3	Slamf6
0	1.22353	0.907	0.413	0	3	Bcl2
0	1.2224	0.854	0.311	0	3	Rgs10
0	1.06267	0.883	0.531	0	3	Tnfsf8
0	1.04325	0.674	0.101	0	3	Id3
0	1.03879	0.916	0.54	0	3	Asap1
0	0.961671	0.816	0.199	0	3	Nsg2
0	0.912136	1	0.998	0	3	Rps20
0	0.847481	0.748	0.245	0	3	Il7r
0	0.808404	0.715	0.285	0	3	Il6ra
0	0.793776	1	0.999	0	3	Rps28
0	0.790481	0.913	0.656	0	3	2310001H17Rik
0	0.785523	1	0.997	0	3	Rpl12
0	0.785041	0.73	0.261	0	3	Actn1
0	0.701852	1	1	0	3	Rps29
0	0.690161	1	0.995	0	3	mt-Nd2
0	0.672658	0.807	0.391	0	3	Tbc1d4
0	0.653239	0.724	0.204	0	3	Rflnb
0	0.630033	0.728	0.347	0	3	Cxcr5
0	0.629497	1	0.995	0	3	Rps26
0	0.60901	1	0.997	0	3	mt-Nd1
0	0.575695	1	0.999	0	3	Rps12
0	0.571962	0.999	0.987	0	3	Rps17
0	0.558586	1	0.997	0	3	Rpl15
0	0.546547	0.862	0.517	0	3	Trib2
0	0.534097	1	0.999	0	3	Rpl28
0	0.528397	1	0.995	0	3	Rpl10
0	0.498291	1	0.998	0	3	Rps2
0	0.484627	1	0.999	0	3	Rps8
0	0.4591	1	1	0	3	mt-Atp6
0	0.453112	1	0.997	0	3	mt-Nd4
0	0.384017	0.777	0.366	0	3	Trerf1
0	0.358003	0.799	0.327	0	3	Pde2a
6.24e-302	0.881384	0.818	0.538	1.25e-298	3	Inpp4b
2.23e-297	0.880193	0.707	0.294	4.45e-294	3	Adk
7.92e-274	0.650086	0.99	0.908	1.58e-270	3	Xist
4.89e-271	0.523241	0.998	0.987	9.79e-268	3	Rpl31
4.09e-261	0.336997	0.793	0.475	8.19e-258	3	Mgst2
5.4e-260	0.670503	0.808	0.452	1.08e-256	3	Kbtbd11
2.47e-254	0.295952	0.679	0.343	4.93e-251	3	Iigp1
1.2e-250	0.437566	1	0.997	2.39e-247	3	Rpl35
6.94e-249	0.546729	1	0.992	1.39e-245	3	mt-Nd3
1.85e-232	0.401209	1	0.996	3.7e-229	3	mt-Cytb
1.87e-231	0.713787	0.902	0.703	3.73e-228	3	Dleu2
8.84e-226	0.864454	0.655	0.296	1.77e-222	3	Izumo1r
1.8e-220	0.319612	0.848	0.529	3.6e-217	3	Art2b
6.15e-218	0.57161	0.967	0.76	1.23e-214	3	Emb
1.94e-202	0.322909	0.685	0.356	3.87e-199	3	Mdn1
3.86e-197	0.519403	0.99	0.832	7.73e-194	3	Ltb
2.17e-191	0.438313	0.727	0.407	4.34e-188	3	Hmgn1
3.23e-191	0.597626	0.581	0.156	6.46e-188	3	Aff3
8.81e-191	0.570793	0.693	0.368	1.76e-187	3	Cd2ap
3.36e-175	0.342476	0.767	0.441	6.71e-172	3	Ctss
1.26e-162	0.52861	0.927	0.697	2.52e-159	3	Gpr183
2.96e-159	0.502958	0.981	0.86	5.93e-156	3	Hif1a
3.03e-150	0.338709	0.877	0.645	6.07e-147	3	Tsix
3.51e-141	0.496887	0.725	0.44	7.02e-138	3	Tespa1
1.26e-140	0.395187	0.533	0.15	2.51e-137	3	P2rx7
7.51e-137	0.838181	0.551	0.151	1.5e-133	3	Ccr7
1.76e-135	0.517116	0.827	0.623	3.52e-132	3	Tspan13
6.41e-134	0.763	0.769	0.514	1.28e-130	3	Kcnq1ot1
8.46e-134	0.514663	0.83	0.542	1.69e-130	3	Fosb
5.7e-122	0.404759	0.889	0.693	1.14e-118	3	Tox
7.29e-121	0.437664	0.785	0.533	1.46e-117	3	Ssh2
1.17e-120	0.42736	0.571	0.255	2.34e-117	3	Tesc
1.66e-118	0.373731	0.788	0.55	3.33e-115	3	Odc1
2.33e-113	0.420214	0.685	0.419	4.65e-110	3	Egr1
2.98e-112	0.700134	0.986	0.96	5.96e-109	3	Itgb1
5.99e-111	0.291524	0.769	0.522	1.2e-107	3	Fchsd2
4.66e-110	0.470317	0.842	0.647	9.33e-107	3	Nrip1
6.01e-109	0.403195	0.999	0.986	1.2e-105	3	Ifi27l2a
2.6e-104	0.416332	0.913	0.735	5.2e-101	3	Chd2
1.52e-103	0.434171	0.753	0.491	3.04e-100	3	Fos
2.27e-96	0.322988	0.786	0.55	4.54e-93	3	Zfp318
2.55e-96	0.387215	0.736	0.485	5.11e-93	3	Lamp1
2.06e-95	0.498716	0.737	0.55	4.13e-92	3	Tent5c
9.26e-93	0.369872	0.855	0.655	1.85e-89	3	AC149090.1
2.06e-86	0.417181	0.887	0.793	4.12e-83	3	Zfp36l1
4.69e-81	0.622948	0.693	0.549	9.38e-78	3	Ms4a4c
1.32e-80	0.291987	0.645	0.417	2.64e-77	3	Ttc3
4.29e-80	0.412829	0.817	0.681	8.57e-77	3	Tspan32
2.79e-79	0.39691	0.521	0.234	5.59e-76	3	A630023P12Rik
8e-79	0.516758	0.446	0.055	1.6e-75	3	Dapl1
1.94e-76	0.293713	0.586	0.33	3.87e-73	3	Cemip2
1.35e-70	0.312883	0.54	0.286	2.7e-67	3	Arhgap5
5.36e-69	0.433525	0.872	0.758	1.07e-65	3	Nfkbia
4.45e-67	0.353029	0.76	0.606	8.9e-64	3	Dennd2d
3.09e-65	0.333965	0.976	0.881	6.17e-62	3	Ighm
1.25e-63	0.371544	0.932	0.833	2.49e-60	3	Icos
2.06e-62	0.409656	0.544	0.251	4.12e-59	3	Slfn5
4.92e-59	0.302015	0.665	0.436	9.84e-56	3	Ppp1r14b
1.6e-57	0.381447	0.596	0.393	3.21e-54	3	Zbtb20
2.94e-53	0.316559	0.605	0.412	5.88e-50	3	Scd2
3.27e-53	0.334806	0.569	0.314	6.55e-50	3	Dpp4
1.28e-49	0.30696	0.919	0.784	2.56e-46	3	Cct6a
6.44e-42	0.338494	0.591	0.373	1.29e-38	3	Pdlim1
1.73e-33	0.502989	0.46	0.179	3.45e-30	3	Myb
1.32e-24	0.319062	0.607	0.436	2.65e-21	3	Ppp1r15a
3.26e-08	0.362491	0.525	0.41	6.52e-05	3	Ms4a6c
1.07e-250	2.66049	0.941	0.476	2.13e-247	4	Isg15
5.95e-223	1.38232	0.996	0.941	1.19e-219	4	Ly6a
1.4e-213	2.44025	0.839	0.394	2.8e-210	4	Ifit1
2.49e-201	1.50788	0.989	0.81	4.99e-198	4	Stat1
7.92e-191	1.4227	1	0.932	1.58e-187	4	Samhd1
7.86e-187	1.26328	0.991	0.892	1.57e-183	4	Slfn1
1.87e-186	1.55732	0.998	0.988	3.74e-183	4	Ifi27l2a
6.07e-173	1.48091	0.939	0.788	1.21e-169	4	Trim30a
6.56e-173	1.41516	0.815	0.329	1.31e-169	4	Oas3
1.63e-172	1.4205	0.911	0.608	3.26e-169	4	Zbp1
2.86e-172	1.73009	0.933	0.63	5.72e-169	4	Bst2
5.36e-166	1.30476	0.852	0.471	1.07e-162	4	Rtp4
5.73e-165	1.24504	0.922	0.618	1.15e-161	4	Xaf1
1.97e-162	1.35561	0.965	0.756	3.93e-159	4	Ifi206
8.13e-161	1.49408	0.806	0.369	1.63e-157	4	Usp18
4.4e-156	1.31192	0.907	0.609	8.79e-153	4	Irf7
3.99e-154	1.54527	0.902	0.669	7.98e-151	4	Ifi208
9.02e-154	1.29845	0.811	0.437	1.8e-150	4	Gbp6
1.35e-148	1.90287	0.746	0.331	2.69e-145	4	Ifit3
1.88e-146	1.40071	0.95	0.743	3.76e-143	4	Igtp
2.94e-133	1.20571	0.893	0.656	5.89e-130	4	Lgals3bp
8.73e-133	1.17916	0.883	0.634	1.75e-129	4	Ifi213
1.08e-126	1.40685	0.856	0.582	2.15e-123	4	Rnf213
3.4e-120	1.11706	0.822	0.497	6.8e-117	4	Irgm1
4.59e-119	1.15681	0.911	0.713	9.17e-116	4	Ifi214
1.33e-117	1.41146	0.817	0.556	2.67e-114	4	Ifit1bl1
1.5e-113	1.51424	0.687	0.353	3e-110	4	Ifi204
4.25e-113	1.09952	0.852	0.595	8.5e-110	4	Ddx58
1.01e-110	1.12291	0.815	0.51	2.02e-107	4	Herc6
1.49e-110	0.920785	0.633	0.297	2.97e-107	4	Oasl2
2.96e-104	1.89678	0.683	0.29	5.91e-101	4	Slfn5
4.12e-103	1.09219	0.881	0.684	8.23e-100	4	Parp14
3.75e-102	1.22167	0.674	0.289	7.5e-99	4	Isg20
4.05e-98	0.809682	0.589	0.234	8.1e-95	4	Ifit3b
7.37e-98	0.978819	0.878	0.661	1.47e-94	4	Mitd1
2.97e-96	1.08194	0.694	0.264	5.94e-93	4	Slfn8
1.35e-93	0.994219	0.715	0.429	2.69e-90	4	Ddx60
4.4e-93	0.714221	0.996	0.945	8.8e-90	4	Ly6e
1.71e-87	1.00778	0.88	0.72	3.43e-84	4	Samd9l
2.38e-85	0.644407	1	0.993	4.77e-82	4	AW112010
8.72e-85	1.12208	0.581	0.225	1.74e-81	4	Rsad2
5.13e-82	0.915828	0.804	0.51	1.03e-78	4	Gbp2
1.17e-78	1.08072	0.724	0.443	2.33e-75	4	Eif2ak2
2.14e-77	0.892216	0.683	0.444	4.27e-74	4	Trim30d
4.32e-77	0.97653	0.807	0.592	8.64e-74	4	Gbp4
1.88e-68	0.97605	0.7	0.436	3.76e-65	4	Ifih1
1.62e-67	0.932776	0.717	0.485	3.23e-64	4	Gbp9
5.38e-63	0.5962	0.644	0.437	1.08e-59	4	Tgtp2
1.45e-60	1.30498	0.624	0.396	2.9e-57	4	Iigp1
2.75e-58	0.790652	0.567	0.295	5.5e-55	4	Cmpk2
5.95e-47	0.592072	0.487	0.241	1.19e-43	4	Ifi211
4.45e-43	0.618682	0.948	0.857	8.9e-40	4	Ltb
1.17e-42	0.667548	0.95	0.878	2.35e-39	4	Ccnd2
3.95e-42	0.341588	0.583	0.382	7.89e-39	4	Lilrb4a
6.35e-42	0.548252	0.706	0.493	1.27e-38	4	Ctss
4.15e-40	0.503463	0.394	0.177	8.29e-37	4	Cxcl10
1.23e-35	0.447967	0.746	0.582	2.46e-32	4	Art2b
9.08e-29	0.580113	0.652	0.502	1.82e-25	4	Casp4
1.35e-28	0.456907	0.5	0.324	2.7e-25	4	Ehd4
3.01e-27	0.490823	0.931	0.865	6.02e-24	4	Pim1
2.16e-22	0.575692	0.5	0.333	4.31e-19	4	Socs1
6.83e-22	0.5559	0.719	0.615	1.37e-18	4	Furin
9.41e-22	0.53572	0.491	0.339	1.88e-18	4	Ppa1
2.3e-19	0.484893	0.956	0.931	4.59e-16	4	Ly6c2
7.67e-18	0.309506	0.704	0.575	1.53e-14	4	Ssh2
4.53e-17	0.640952	0.457	0.337	9.07e-14	4	Ifi44
5.05e-17	0.579957	0.58	0.482	1.01e-13	4	Ifit2
5.17e-17	0.415746	0.667	0.563	1.03e-13	4	Fchsd2
6.67e-17	0.341195	0.956	0.87	1.33e-13	4	Cxcr6
4.53e-16	0.514667	0.672	0.572	9.06e-13	4	Ms4a4c
1.11e-15	0.348045	0.902	0.861	2.21e-12	4	Hspa5
8.63e-13	0.2873	0.956	0.918	1.73e-09	4	Aldoa
4.18e-12	0.468981	0.848	0.776	8.36e-09	4	Nfkbia
4.96e-12	0.302813	0.483	0.362	9.92e-09	4	Lilr4b
1.43e-11	0.490731	0.419	0.326	2.86e-08	4	Jaml
1.47e-11	0.663533	0.556	0.491	2.94e-08	4	Plac8
1.37e-10	0.264111	0.83	0.736	2.74e-07	4	Gpr183
1.47e-09	0.304174	0.735	0.69	2.93e-06	4	Fam111a
8.39e-08	0.272242	0.783	0.736	0.000167787	4	Phip
7.3e-07	0.869116	0.478	0.443	0.00146073	4	Ifitm3
1.31e-06	0.26387	0.681	0.647	0.00262898	4	Slamf1
1.54e-05	0.38734	0.919	0.882	0.0307617	4	Gzmb
0	1.45825	0.778	0.136	0	5	Hist1h3b
3.3e-292	3.05362	0.873	0.136	6.6e-289	5	Cenpf
1.2e-289	1.27811	0.875	0.188	2.4e-286	5	Sgo1
7.24e-265	1.32733	0.731	0.072	1.45e-261	5	Esco2
2.72e-261	1.32649	0.743	0.074	5.45e-258	5	Kif4
4.55e-258	1.97936	0.887	0.244	9.11e-255	5	Knl1
6.74e-256	3.7058	0.961	0.47	1.35e-252	5	Mki67
1.75e-255	3.28256	0.951	0.431	3.49e-252	5	Stmn1
1.9e-255	3.23104	0.99	0.62	3.8e-252	5	Top2a
1.76e-254	2.1562	0.908	0.3	3.53e-251	5	Kif11
8.87e-249	2.90546	0.899	0.211	1.77e-245	5	Pclaf
1.52e-242	2.2684	0.959	0.447	3.03e-239	5	Smc2
1.81e-240	2.45884	1	0.991	3.61e-237	5	Hmgb2
2.48e-239	2.05209	0.998	0.993	4.97e-236	5	Ptma
1.2e-236	2.07481	0.887	0.313	2.41e-233	5	Tpx2
4.69e-233	2.22823	0.951	0.502	9.37e-230	5	Lmnb1
1.41e-231	2.06002	0.984	0.601	2.83e-228	5	Tmpo
1.03e-227	2.37808	0.842	0.201	2.05e-224	5	Nusap1
4.91e-223	1.42796	0.875	0.321	9.83e-220	5	Cit
4.25e-222	1.4799	0.908	0.341	8.5e-219	5	Ndc80
6.19e-220	2.88473	0.943	0.601	1.24e-216	5	Tuba1b
1.54e-217	2.45949	0.982	0.791	3.08e-214	5	Tubb5
8.5e-217	2.29511	0.961	0.597	1.7e-213	5	Prc1
1.32e-214	1.60369	0.867	0.273	2.64e-211	5	Kif15
7.99e-214	4.97761	0.947	0.62	1.6e-210	5	Hist1h2ap
2.86e-213	1.80683	0.856	0.191	5.72e-210	5	Cks1b
5.37e-213	3.21464	0.848	0.346	1.07e-209	5	Hist1h2ab
2.52e-212	1.75138	0.901	0.345	5.03e-209	5	Kif20b
1.95e-208	1.56231	0.875	0.313	3.9e-205	5	Kif23
2.42e-208	1.45845	0.848	0.302	4.84e-205	5	Spc25
1.49e-206	1.2974	0.784	0.201	2.98e-203	5	Sgo2a
7.08e-203	1.37388	0.959	0.545	1.42e-199	5	Cbx5
1.29e-201	3.50738	0.84	0.307	2.59e-198	5	Hist1h3c
2.88e-200	1.85936	0.772	0.158	5.76e-197	5	Ccna2
2.75e-199	1.81473	0.852	0.303	5.51e-196	5	Clspn
4.46e-199	1.34375	0.862	0.33	8.92e-196	5	Kif22
1.43e-192	2.28424	0.903	0.392	2.87e-189	5	H2afx
1.58e-192	1.44075	0.836	0.284	3.16e-189	5	Ncapg2
1.23e-188	1.47938	0.982	0.923	2.45e-185	5	Dek
1.58e-188	1.45263	0.975	0.639	3.17e-185	5	Ezh2
3.78e-185	4.42033	0.848	0.305	7.56e-182	5	Hist1h1b
5.09e-185	1.33474	0.846	0.318	1.02e-181	5	Diaph3
3.32e-184	1.66322	0.982	0.758	6.64e-181	5	Nucks1
5.75e-184	2.09994	0.834	0.277	1.15e-180	5	Cdca8
4.29e-180	1.28218	0.979	0.931	8.57e-177	5	Anp32b
7.55e-180	1.98907	0.94	0.613	1.51e-176	5	Hmgn2
7.66e-177	1.37839	0.848	0.364	1.53e-173	5	Arhgap11a
3e-176	1.81653	0.91	0.467	6.01e-173	5	Cks2
1.11e-175	2.14636	0.772	0.164	2.21e-172	5	Hmmr
1.36e-175	1.6694	0.815	0.273	2.73e-172	5	Spc24
2.37e-174	2.98845	0.963	0.754	4.74e-171	5	Hist1h4d
8.52e-174	1.31784	0.926	0.463	1.7e-170	5	Ncapd3
1.38e-172	2.32616	0.811	0.244	2.76e-169	5	Cenpe
4.05e-172	1.49103	0.83	0.323	8.1e-169	5	Lig1
2.21e-170	1.49904	0.99	0.985	4.42e-167	5	H2afz
3.82e-170	1.78105	0.955	0.726	7.63e-167	5	Ube2s
4.52e-169	2.39022	0.793	0.214	9.05e-166	5	Birc5
2.17e-167	3.95013	0.856	0.469	4.34e-164	5	Hist1h2ae
1.17e-164	1.31257	0.854	0.356	2.35e-161	5	Rrm1
2.69e-164	1.67587	0.819	0.405	5.39e-161	5	Hist1h3f
7.17e-161	1.29869	0.938	0.639	1.43e-157	5	Dnmt1
3.34e-160	1.36342	0.862	0.442	6.69e-157	5	Lockd
4.7e-159	1.49413	0.887	0.414	9.41e-156	5	Racgap1
1.64e-157	1.33543	0.803	0.319	3.28e-154	5	Asf1b
3.92e-156	1.27118	0.71	0.111	7.83e-153	5	Ckap2l
1.01e-152	1.61101	0.848	0.387	2.01e-149	5	Incenp
2.18e-152	2.06992	0.836	0.414	4.35e-149	5	Hist1h1d
4.1e-152	2.03965	0.871	0.541	8.2e-149	5	Hist1h4h
1.18e-151	1.29337	0.821	0.322	2.36e-148	5	Gmnn
1.8e-151	1.72029	0.778	0.248	3.6e-148	5	Rrm2
6.22e-151	1.31452	0.774	0.369	1.24e-147	5	Hist1h2ak
7.3e-151	1.3429	0.912	0.485	1.46e-147	5	Ckap5
8.6e-149	1.56138	0.979	0.849	1.72e-145	5	Smc4
2.79e-146	1.28525	0.85	0.351	5.59e-143	5	Tyms
1.03e-145	1.43906	0.934	0.703	2.06e-142	5	Anp32e
3.6e-145	1.56642	0.867	0.519	7.19e-142	5	Hist1h2be
3.44e-143	1.67979	0.778	0.269	6.89e-140	5	Cdk1
8.72e-142	1.54426	0.793	0.328	1.74e-138	5	Fbxo5
2.64e-141	1.61203	0.957	0.791	5.28e-138	5	H2afv
6.94e-137	2.0742	0.809	0.4	1.39e-133	5	Hist1h3e
8.6e-135	1.29252	0.778	0.279	1.72e-131	5	Dlgap5
1.59e-133	2.37059	0.887	0.579	3.17e-130	5	Hist2h2ac
4.83e-133	2.09987	0.885	0.619	9.65e-130	5	Tubb4b
1.69e-132	1.26356	0.811	0.335	3.37e-129	5	Mcm3
2.05e-132	1.4006	0.737	0.296	4.11e-129	5	Hist1h2bb
4.42e-132	1.90374	0.891	0.498	8.85e-129	5	Cenpa
1.82e-128	1.53445	0.737	0.216	3.64e-125	5	Cdca3
1.01e-127	1.30533	0.912	0.653	2.01e-124	5	Dut
4.87e-125	1.69938	0.725	0.176	9.75e-122	5	Ccnb2
6.45e-117	2.36411	0.953	0.802	1.29e-113	5	Hist1h1e
8.97e-117	1.6723	0.733	0.318	1.79e-113	5	Hist1h2bj
4.82e-115	1.49038	0.932	0.667	9.63e-112	5	Pcna
2.28e-112	1.27785	0.875	0.584	4.56e-109	5	Atad2
2.6e-111	1.70784	0.817	0.489	5.2e-108	5	Tuba1c
3.28e-110	2.58004	0.713	0.238	6.57e-107	5	Ube2c
8.39e-110	1.72915	0.721	0.267	1.68e-106	5	Aspm
2.1e-103	1.44135	0.704	0.215	4.2e-100	5	Mis18bp1
4.65e-89	1.31476	0.696	0.301	9.31e-86	5	Cdc20
5.82e-80	1.54686	0.899	0.725	1.16e-76	5	Hist1h1c
3.2e-78	1.31391	0.665	0.327	6.41e-75	5	Hist1h2bn
2.66e-123	1.84301	0.935	0.44	5.32e-120	6	Stmn1
2.15e-117	1.59255	0.977	0.617	4.29e-114	6	Hmgn2
1.19e-116	1.30556	1	0.993	2.38e-113	6	Ptma
1.26e-115	1.75733	0.866	0.222	2.51e-112	6	Birc5
9.69e-112	1.34413	0.996	0.985	1.94e-108	6	H2afz
1.14e-107	1.81758	0.958	0.503	2.27e-104	6	Cenpa
1.47e-107	1.93976	0.836	0.183	2.93e-104	6	Ccnb2
9.71e-100	1.12308	0.878	0.442	1.94e-96	6	Hist1h2bc
3.99e-98	1.99079	1	0.992	7.98e-95	6	Hmgb2
3.74e-97	1.23513	0.985	0.793	7.49e-94	6	H2afv
1.66e-95	1.51701	0.832	0.202	3.33e-92	6	Cks1b
1.75e-94	0.873241	1	0.99	3.5e-91	6	Gapdh
9.68e-93	1.13431	1	0.993	1.94e-89	6	Lgals1
3.84e-92	0.695718	1	0.997	7.68e-89	6	Ppia
1.53e-90	1.14442	0.981	0.87	3.06e-87	6	Ran
1.66e-90	1.15364	0.817	0.244	3.31e-87	6	Ube2c
1.88e-89	1.32592	0.912	0.539	3.76e-86	6	Selenoh
4.22e-88	0.978937	0.752	0.15	8.44e-85	6	Cenpf
1.09e-83	1.09333	0.996	0.942	2.18e-80	6	Hsp90b1
7e-76	1.16544	0.969	0.735	1.4e-72	6	Anxa2
1.44e-75	1.46016	0.885	0.48	2.88e-72	6	Mki67
3.63e-75	1.08839	0.996	0.941	7.26e-72	6	Vim
2.43e-74	1.29828	0.79	0.287	4.85e-71	6	Cdca8
1.07e-72	1.25943	0.977	0.762	2.15e-69	6	Nucks1
1.84e-72	0.798153	0.996	0.952	3.69e-69	6	Rbm3
2.46e-71	0.544559	1	1	4.92e-68	6	Actb
3.89e-71	1.23087	0.771	0.254	7.77e-68	6	Cenpe
7.96e-71	1.01659	0.954	0.563	1.59e-67	6	Dap
7.92e-70	0.947799	1	0.997	1.58e-66	6	Crip1
4.56e-66	0.884932	0.771	0.317	9.12e-63	6	Knstrn
2.44e-64	0.501071	0.66	0.17	4.87e-61	6	Ccna2
1.11e-63	0.7552	1	0.997	2.22e-60	6	Hmgb1
2.21e-58	0.531393	0.84	0.45	4.41e-55	6	Lockd
1.27e-57	1.10614	0.725	0.226	2.54e-54	6	Pclaf
5.23e-57	0.831249	0.901	0.515	1.05e-53	6	Hmgn5
7.11e-55	0.995992	0.916	0.707	1.42e-51	6	Anp32e
1.97e-54	0.630054	0.656	0.186	3.94e-51	6	Cep55
2.46e-53	0.653661	0.844	0.444	4.92e-50	6	Emp1
3.81e-53	0.693721	0.989	0.899	7.61e-50	6	Eif5a
7.31e-53	0.648461	0.985	0.951	1.46e-49	6	Txn1
1.26e-52	0.939009	0.794	0.406	2.52e-49	6	Fkbp2
1.43e-49	1.08464	0.844	0.511	2.87e-46	6	Lmnb1
3.98e-49	0.765187	0.95	0.762	7.96e-46	6	Dbi
5.61e-46	0.817534	0.92	0.727	1.12e-42	6	Lsm5
8.8e-44	0.799919	0.962	0.804	1.76e-40	6	Hdgf
1.06e-43	0.554914	0.996	0.992	2.11e-40	6	S100a11
1.24e-43	0.606039	0.992	0.886	2.47e-40	6	Jpt1
3.05e-43	0.710097	0.84	0.475	6.1e-40	6	Ddx39
3.21e-40	0.490298	1	0.996	6.42e-37	6	S100a10
6.19e-40	0.771069	0.866	0.615	1.24e-36	6	Pdia6
4.99e-39	0.816756	0.656	0.226	9.99e-36	6	Cdca3
1.45e-37	0.638095	0.924	0.696	2.9e-34	6	Banf1
2.22e-35	0.54832	0.763	0.487	4.44e-32	6	Cenpw
4.13e-35	0.555276	0.985	0.861	8.27e-32	6	Sec11c
1.47e-34	0.636387	0.908	0.746	2.94e-31	6	Atpif1
2.09e-34	0.543403	0.992	0.932	4.17e-31	6	Anp32b
8.58e-34	1.07144	0.771	0.477	1.72e-30	6	Cks2
1.19e-33	0.686864	0.973	0.846	2.37e-30	6	Gm19585
6.24e-33	0.621566	0.748	0.385	1.25e-29	6	Rdm1
2.89e-32	0.59754	0.996	0.965	5.79e-29	6	Emp3
6.37e-32	0.622926	0.962	0.86	1.27e-28	6	Hspa5
3.61e-31	0.504497	0.851	0.589	7.22e-28	6	Odc1
3.7e-30	0.516892	0.992	0.946	7.41e-27	6	Ly6e
1.91e-29	0.657994	0.935	0.727	3.81e-26	6	Ptms
4.52e-28	0.442831	0.622	0.29	9.04e-25	6	Dlgap5
5.33e-28	0.430437	1	0.997	1.07e-24	6	Hsp90ab1
5.82e-28	0.528715	0.973	0.847	1.16e-24	6	Mif
1.19e-27	0.720651	0.916	0.711	2.38e-24	6	Lgals3
1.46e-27	0.551225	0.947	0.802	2.92e-24	6	Pgk1
1.96e-27	0.429155	0.985	0.977	3.92e-24	6	Sec61b
1.83e-24	0.53126	1	0.962	3.66e-21	6	Pycard
8.73e-24	0.432835	0.882	0.665	1.75e-20	6	Snrpd1
2.54e-23	0.889497	0.588	0.187	5.08e-20	6	Cdkn3
3.5e-23	0.633289	0.992	0.932	7.01e-20	6	Hsp90aa1
4.76e-23	0.444503	0.874	0.595	9.52e-20	6	Ifng
5e-23	0.742256	0.916	0.731	1e-19	6	Ube2s
7.73e-23	0.442568	0.901	0.609	1.55e-19	6	Anxa5
1.51e-22	0.503173	0.534	0.21	3.02e-19	6	Ccnb1
2.57e-22	0.557173	0.87	0.706	5.13e-19	6	Tuba1a
5.34e-22	0.432322	0.981	0.957	1.07e-18	6	Ldha
6.57e-22	0.499829	0.63	0.329	1.31e-18	6	Ccdc34
2.95e-21	0.512586	0.878	0.719	5.9e-18	6	Hspd1
4.71e-21	0.432591	0.893	0.698	9.43e-18	6	AI506816
6.32e-21	0.503513	0.897	0.766	1.26e-17	6	Manf
1.21e-20	0.967238	0.519	0.178	2.42e-17	6	Hmmr
9.29e-20	0.451541	0.977	0.901	1.86e-16	6	Tagln2
6.52e-19	0.646427	0.977	0.882	1.3e-15	6	Gzmb
1.84e-18	0.504921	0.996	0.974	3.69e-15	6	S100a6
1.7e-17	0.542847	0.992	0.989	3.4e-14	6	Ifi27l2a
2.13e-17	0.472419	0.828	0.604	4.27e-14	6	Cmtm7
7.94e-15	0.493508	0.561	0.287	1.59e-11	6	Spc24
4.26e-13	0.68785	0.79	0.625	8.53e-10	6	Tubb4b
5.84e-13	0.447162	0.908	0.778	1.17e-09	6	Rad21
4.6e-12	0.835525	0.546	0.329	9.21e-09	6	Tpx2
1.96e-09	0.576324	0.546	0.309	3.93e-06	6	Hmgb3
7.26e-09	0.754682	0.523	0.311	1.45e-05	6	Cdc20
1.93e-08	0.461396	0.695	0.544	3.86e-05	6	Tpi1
5.7e-06	0.442416	0.508	0.336	0.011396	6	Tacc3
6.68e-06	0.442878	0.538	0.323	0.0133676	6	Capg
6.43e-05	0.45353	0.576	0.479	0.128644	6	1500009L16Rik
5.43e-114	0.267669	0.777	0.124	1.09e-110	7	Klra9
1.61e-72	2.53851	0.915	0.303	3.23e-69	7	Cd8b1
1.99e-66	0.810457	0.7	0.022	3.97e-63	7	Cd8a
2e-60	1.19701	0.885	0.358	4.01e-57	7	Klre1
1.07e-53	1.43274	0.962	0.542	2.15e-50	7	Prf1
6.47e-53	1.76117	1	0.975	1.29e-49	7	Ccl5
1.73e-52	3.88836	0.9	0.461	3.46e-49	7	Gzma
2.72e-51	1.47364	0.962	0.398	5.44e-48	7	Klrd1
1.12e-49	1.5657	0.854	0.189	2.23e-46	7	Klrk1
2e-47	0.252618	0.823	0.364	4e-44	7	Samd3
9.08e-39	0.425833	0.846	0.282	1.82e-35	7	Cd7
9.3e-38	0.362385	0.815	0.448	1.86e-34	7	Esm1
1.29e-37	0.286184	0.815	0.354	2.57e-34	7	Nhsl2
2.18e-35	0.629062	0.908	0.567	4.36e-32	7	S1pr5
3.76e-33	0.860854	0.938	0.513	7.53e-30	7	Tm6sf1
2.29e-32	1.25925	0.854	0.465	4.58e-29	7	Gzmk
1.93e-31	1.02963	0.992	0.883	3.86e-28	7	Gzmb
2.41e-31	0.946621	0.885	0.377	4.82e-28	7	Klrc1
2.16e-28	0.325312	0.7	0.206	4.32e-25	7	Cd68
3.24e-26	1.06039	0.969	0.77	6.49e-23	7	Cx3cr1
3.57e-26	0.950268	0.892	0.49	7.15e-23	7	Plac8
1.2e-23	0.306523	0.862	0.472	2.41e-20	7	Gem
7.39e-23	0.76932	0.969	0.715	1.48e-19	7	Itgax
1.15e-22	0.844439	0.946	0.827	2.29e-19	7	Arl4c
2.59e-22	1.01338	0.962	0.77	5.18e-19	7	Zeb2
6.36e-21	0.572954	0.538	0.017	1.27e-17	7	Ddx3y
4.2e-20	0.332206	0.892	0.579	8.4e-17	7	Ifitm10
9.4e-20	0.543292	0.785	0.445	1.88e-16	7	Havcr2
2.8e-18	0.340146	0.823	0.442	5.6e-15	7	Lag3
5.73e-18	0.510187	1	0.977	1.15e-14	7	Nkg7
2.45e-17	0.404543	0.915	0.612	4.89e-14	7	Borcs7
2.88e-17	0.628701	0.985	0.931	5.75e-14	7	Ly6c2
1.91e-16	0.618151	1	0.993	3.81e-13	7	Lgals1
2.31e-16	0.87185	0.938	0.713	4.61e-13	7	Lgals3
5.6e-14	0.447682	0.977	0.87	1.12e-10	7	Zyx
1.18e-13	0.441636	0.969	0.719	2.36e-10	7	Bhlhe40
2.21e-13	0.419731	0.892	0.6	4.42e-10	7	Ubash3b
4.7e-13	0.447748	0.862	0.56	9.39e-10	7	Dennd4a
1.16e-12	0.370405	0.892	0.606	2.32e-09	7	Glrx
1.39e-12	0.53414	0.969	0.813	2.77e-09	7	Ctsw
2.06e-12	0.866058	0.615	0.239	4.12e-09	7	Wdr95
2.31e-12	0.596981	0.962	0.742	4.61e-09	7	Serpinb6b
2.87e-12	1.05378	0.723	0.585	5.74e-09	7	Klrg1
8.54e-11	0.381597	1	0.983	1.71e-07	7	Ctsd
1.43e-10	0.390648	1	0.965	2.86e-07	7	Emp3
3.54e-10	0.324842	0.938	0.765	7.08e-07	7	Anapc13
3.75e-10	0.43128	0.992	0.818	7.5e-07	7	2021-09-11
4.09e-10	0.332636	0.938	0.69	8.18e-07	7	Snx10
6.08e-10	0.738024	0.708	0.513	1.22e-06	7	Ccl4
8.72e-10	0.404624	0.515	0.041	1.74e-06	7	Eif2s3y
9.39e-10	0.409807	0.723	0.516	1.88e-06	7	Ccr5
1.06e-09	0.496321	0.977	0.847	2.12e-06	7	Gm19585
7.46e-09	0.442897	0.669	0.393	1.49e-05	7	Itgam
1.47e-08	0.409765	0.346	0.052	2.93e-05	7	Gm44175
3.38e-08	0.407745	0.985	0.962	6.76e-05	7	Pycard
3.61e-08	0.344197	1	0.998	7.21e-05	7	Actg1
4.84e-08	0.337734	0.992	0.977	9.68e-05	7	Sec61b
5.9e-08	0.295094	1	0.996	0.000118065	7	Rpl10
6.71e-08	0.37358	0.992	0.776	0.000134173	7	Plec
1.06e-07	0.364835	0.977	0.803	0.000211785	7	Slamf7
6.56e-07	0.382345	0.992	0.949	0.00131101	7	Id2
6.7e-07	0.29325	0.992	0.941	0.00134052	7	Vim
9.87e-07	0.250275	1	0.966	0.00197493	7	Nme2
1.01e-06	0.309913	0.546	0.265	0.00202731	7	Mt1
1.68e-06	0.603392	0.669	0.383	0.00336044	7	Klrc2
2.83e-06	0.273464	0.308	0.32	0.00565196	7	Gm47283
4.36e-06	0.302188	0.938	0.763	0.00872278	7	Prdx5
6.73e-06	0.554218	0.654	0.494	0.0134655	7	Ncald
6.76e-06	0.289561	0.254	0.162	0.0135262	7	Ier3
1.52e-05	0.345252	1	0.974	0.0304189	7	S100a6
4.46e-05	0.522452	0.723	0.603	0.0892439	7	Klk8
6.34e-05	0.313743	0.8	0.669	0.126764	7	Etfb
0.000105198	0.338787	0.946	0.854	0.210396	7	Cited2
0.000162604	0.320951	0.923	0.817	0.325207	7	Ctla2a
0.000168408	0.337142	0.815	0.76	0.336817	7	Slc25a4
0.00233437	0.511642	0.385	0.401	1	7	As3mt
0.00377808	0.279068	0.977	0.914	1	7	Klf3
0.00535414	0.349955	0.369	0.284	1	7	Eomes
0	2.05443	0.757	0.002	0	8	Csf1r
0	2.05237	0.802	0.028	0	8	Nfam1
0	1.88219	0.892	0.01	0	8	Rnase6
0	1.56118	0.838	0.012	0	8	Cyp4f18
0	1.55833	0.793	0.003	0	8	Pid1
0	1.5495	0.784	0.019	0	8	BC028528
0	1.54651	0.775	0.001	0	8	Tifab
1.09e-307	2.09754	0.793	0.023	2.18e-304	8	Gpr141
5.6e-298	1.72479	0.802	0.005	1.12e-294	8	Sirpa
1.27e-175	1.81449	0.766	0.023	2.54e-172	8	Plbd1
8.53e-166	2.08269	0.757	0.006	1.71e-162	8	H2-DMb1
4.03e-164	1.84522	0.739	0.049	8.07e-161	8	Gda
4.25e-160	1.60907	0.766	0.07	8.49e-157	8	Ciita
7.67e-148	1.98179	0.658	0.036	1.53e-144	8	Clec4a3
1.86e-141	1.56871	0.622	0.021	3.72e-138	8	Fcgr4
5.6e-140	1.88841	0.856	0.095	1.12e-136	8	Mef2c
2.59e-126	2.56766	0.928	0.087	5.18e-123	8	Pld4
3.22e-123	1.89038	0.793	0.06	6.44e-120	8	Pirb
2.37e-122	2.15824	0.865	0.063	4.73e-119	8	Tnfaip2
3.6e-121	3.09923	0.658	0.028	7.2e-118	8	Fn1
1.38e-114	2.4893	0.874	0.037	2.76e-111	8	Spi1
6.18e-112	1.70737	0.784	0.028	1.24e-108	8	Hck
1.43e-111	2.28919	0.811	0.061	2.86e-108	8	Alox5ap
2.49e-99	4.47814	0.982	0.126	4.99e-96	8	H2-Eb1
5.46e-98	2.99293	0.838	0.122	1.09e-94	8	Mpeg1
2.81e-88	6.07072	0.991	0.173	5.62e-85	8	Cd74
3.52e-86	2.23793	0.973	0.345	7.03e-83	8	Ctsh
1.73e-83	4.49888	0.919	0.151	3.46e-80	8	H2-Aa
9.71e-83	2.18224	0.901	0.076	1.94e-79	8	Ly86
3.45e-79	4.50481	0.946	0.196	6.89e-76	8	H2-Ab1
2.33e-78	2.22792	0.604	0.028	4.67e-75	8	F13a1
2e-76	2.38029	0.973	0.225	4e-73	8	Napsa
2.19e-71	3.42606	0.964	0.459	4.38e-68	8	Cybb
1.04e-69	1.8056	0.784	0.106	2.09e-66	8	Rassf4
6.99e-69	2.20382	0.964	0.4	1.4e-65	8	Grn
3.38e-67	1.88742	0.982	0.405	6.76e-64	8	Unc93b1
1.6e-63	2.18245	0.946	0.34	3.2e-60	8	H2-DMa
2.11e-63	1.77397	0.946	0.49	4.21e-60	8	Syk
9.71e-62	2.29869	0.901	0.329	1.94e-58	8	Cbfa2t3
6.98e-61	1.73282	0.982	0.483	1.4e-57	8	Ctsz
7.18e-61	1.66858	0.937	0.298	1.44e-57	8	Ncf1
7.77e-61	1.6866	0.865	0.189	1.55e-57	8	Ccdc88a
8.84e-59	3.54562	0.802	0.105	1.77e-55	8	Fcer1g
8.47e-58	3.01105	0.955	0.498	1.69e-54	8	Ctss
2.76e-56	2.49353	0.892	0.396	5.51e-53	8	Lyn
2.3e-55	3.42766	0.991	0.788	4.6e-52	8	Cst3
3.88e-55	1.87133	0.622	0.056	7.76e-52	8	Cd300c2
9.21e-55	2.03425	0.748	0.141	1.84e-51	8	Lrp1
3.94e-53	1.84385	0.748	0.063	7.87e-50	8	Ncf2
3.25e-52	2.99585	0.991	0.763	6.5e-49	8	Psap
5.27e-52	1.76279	0.964	0.424	1.05e-48	8	Cd2ap
6.93e-50	2.58511	0.91	0.407	1.39e-46	8	Lst1
1.2e-49	1.56369	0.55	0.036	2.41e-46	8	Hp
1.52e-48	1.7182	0.676	0.085	3.05e-45	8	Tgfbi
2.62e-47	3.09434	0.964	0.664	5.23e-44	8	Gpx1
5.59e-46	3.63235	0.82	0.111	1.12e-42	8	Tyrobp
6.55e-46	1.87161	0.919	0.417	1.31e-42	8	Prkcd
9.45e-46	1.89615	0.622	0.054	1.89e-42	8	Ifitm6
8.54e-45	2.57055	0.919	0.423	1.71e-41	8	Irf8
1.74e-44	2.14552	0.892	0.446	3.48e-41	8	Ifi30
1.83e-43	3.92882	0.919	0.49	3.65e-40	8	Plac8
1.92e-42	1.73506	0.667	0.107	3.85e-39	8	Ccl6
1.01e-41	1.83543	0.991	0.934	2.01e-38	8	Samhd1
1.73e-38	1.87065	0.919	0.551	3.46e-35	8	Xbp1
2.85e-38	1.88527	0.901	0.458	5.71e-35	8	Tmcc1
3.71e-38	5.95909	0.766	0.197	7.42e-35	8	Lyz2
4.04e-38	1.81634	0.955	0.984	8.07e-35	8	Ftl1
3.68e-37	1.60161	0.802	0.225	7.37e-34	8	Kctd12
5.05e-37	1.6769	0.82	0.349	1.01e-33	8	Klf4
6.05e-37	1.65052	0.811	0.325	1.21e-33	8	Tcf4
6.79e-37	2.57112	0.802	0.311	1.36e-33	8	Rgs2
2.36e-36	1.78241	0.82	0.397	4.72e-33	8	Tpd52
2.74e-35	1.54013	0.928	0.528	5.48e-32	8	Lamp1
1.33e-34	2.15002	0.883	0.516	2.67e-31	8	Msrb1
2.36e-33	1.5554	0.559	0.075	4.71e-30	8	C3
3.33e-32	2.64546	0.784	0.428	6.65e-29	8	Ms4a6c
7.01e-32	3.68072	0.802	0.441	1.4e-28	8	Ifitm3
1.06e-31	1.90907	0.883	0.639	2.12e-28	8	Ctsc
3.93e-31	2.73564	0.775	0.306	7.85e-28	8	Gngt2
4.61e-31	1.62714	0.901	0.536	9.22e-28	8	Fos
1.87e-30	1.63394	0.73	0.229	3.74e-27	8	Eno3
6.64e-29	1.85244	0.712	0.234	1.33e-25	8	Iglv1
7.49e-29	2.82109	0.82	0.413	1.5e-25	8	Cebpb
3.17e-28	1.94221	0.811	0.362	6.33e-25	8	Ifi204
4.08e-26	2.22035	0.775	0.358	8.16e-23	8	Ifitm2
7.59e-26	1.56336	0.784	0.402	1.52e-22	8	Iigp1
1.46e-24	1.66787	0.937	0.648	2.91e-21	8	Sat1
2.02e-22	1.94812	0.901	0.764	4.03e-19	8	Prdx5
3.74e-21	1.60536	0.946	0.816	7.49e-18	8	Stat1
5.98e-21	3.19794	0.27	0.047	1.2e-17	8	Iglc2
4.05e-19	4.85633	0.703	0.292	8.11e-16	8	Jchain
5.9e-19	1.71605	0.441	0.003	1.18e-15	8	Ace
2.64e-16	1.56098	0.847	0.714	5.29e-13	8	Lgals3
3.39e-16	1.68867	0.685	0.298	6.79e-13	8	Naaa
1.55e-15	1.74253	0.631	0.19	3.1e-12	8	Fgr
2.18e-14	3.63292	0.306	0.093	4.37e-11	8	Mzb1
6.54e-09	1.80379	0.955	0.943	1.31e-05	8	Hsp90b1
1.32e-08	1.96288	0.55	0.176	2.63e-05	8	Apoe
2.9e-06	2.48489	0.459	0.029	0.00580965	8	Chil3
0.00625921	7.73695	0.405	0.501	1	8	Igkc
0	5.51815	0.95	0.002	0	9	Il1b
0	3.89206	1	0	0	9	Cxcr2
0	3.5359	0.9	0.008	0	9	Stfa2l1
0	3.32205	0.9	0.012	0	9	Pla2g7
0	2.96612	0.933	0.005	0	9	Cd300ld
0	2.78989	0.933	0.003	0	9	Il1f9
0	2.67004	0.95	0.004	0	9	Trim30b
0	2.5322	0.85	0.002	0	9	Slc7a11
0	2.50053	0.683	0.001	0	9	Clec4d
0	2.4973	0.9	0.004	0	9	Gm5150
0	2.37735	0.883	0.015	0	9	Cyp4f18
0	2.26531	0.95	0.001	0	9	Cd33
0	2.19963	0.883	0.008	0	9	Sirpb1b
0	2.17405	0.883	0.006	0	9	F630028O10Rik
0	2.16883	0.9	0.025	0	9	Chil1
0	2.08848	0.85	0.004	0	9	Cd177
0	1.98054	0.833	0.006	0	9	Pilra
3.55e-303	2.1524	0.933	0.007	7.09e-300	9	Sirpa
1.56e-286	2.00165	0.883	0.008	3.12e-283	9	Cd300a
7.09e-278	2.29342	0.917	0.025	1.42e-274	9	Trem3
2.07e-271	2.7351	0.933	0.03	4.13e-268	9	Nfam1
1.45e-262	4.19025	0.983	0.007	2.9e-259	9	Csf3r
6.88e-252	2.84009	0.917	0.024	1.38e-248	9	Gcnt2
1.79e-209	7.02943	0.95	0.004	3.59e-206	9	Retnlg
2.18e-206	4.34634	0.95	0.005	4.36e-203	9	Wfdc21
1.64e-191	2.05767	0.9	0.011	3.28e-188	9	Mcemp1
8.51e-180	2.73549	0.933	0.033	1.7e-176	9	Pygl
1.05e-175	2.69719	0.867	0.033	2.1e-172	9	Wfdc17
5.57e-175	4.14247	0.967	0.036	1.11e-171	9	Hp
6.11e-156	3.52938	0.967	0.051	1.22e-152	9	Gda
9.98e-154	3.60159	0.9	0.003	2e-150	9	Lrg1
1.83e-122	2.17056	0.833	0.057	3.65e-119	9	Bmx
1.43e-109	2.47018	0.917	0.062	2.86e-106	9	Pirb
1.91e-104	3.81524	0.983	0.066	3.82e-101	9	Tnfaip2
5.63e-97	3.77602	0.983	0.063	1.13e-93	9	Alox5ap
1.7e-95	3.45026	0.967	0.039	3.4e-92	9	Spi1
3.75e-91	2.23119	0.933	0.124	7.5e-88	9	Mpeg1
1.03e-89	5.36947	0.883	0.01	2.05e-86	9	Lcn2
1.45e-88	3.37973	0.983	0.065	2.91e-85	9	Ncf2
1.05e-76	3.40679	0.867	0.033	2.1e-73	9	Mmp9
3.06e-76	2.44911	0.817	0.108	6.13e-73	9	Asprv1
1.77e-73	2.48847	0.917	0.056	3.54e-70	9	Igsf6
5.44e-59	3.12544	1	0.115	1.09e-55	9	Sell
3.83e-57	2.70123	0.983	0.1	7.67e-54	9	Igf1r
2.07e-54	4.10503	1	0.106	4.15e-51	9	Fcer1g
4.39e-52	5.24546	1	0.113	8.79e-49	9	Tyrobp
2.61e-51	3.00737	0.967	0.199	5.22e-48	9	Ccr1
7.85e-50	2.88813	0.983	0.243	1.57e-46	9	Fcgr3
4.35e-49	2.22625	0.933	0.225	8.7e-46	9	G0s2
2.51e-47	3.77769	0.967	0.196	5.02e-44	9	Hdc
9.28e-47	3.07727	0.55	0.008	1.86e-43	9	Mmp8
5.4e-46	9.46557	0.983	0.097	1.08e-42	9	S100a8
1.11e-45	9.79435	0.983	0.09	2.23e-42	9	S100a9
3.21e-45	4.61996	1	0.419	6.41e-42	9	Slpi
1.52e-43	4.64133	0.5	0.008	3.04e-40	9	Ltf
6.79e-43	4.16901	0.983	0.359	1.36e-39	9	Ifitm2
2.57e-42	1.99439	0.933	0.244	5.15e-39	9	Csf2ra
2.58e-42	2.83116	0.95	0.239	5.16e-39	9	Cebpd
2.77e-42	3.70958	0.833	0.108	5.54e-39	9	Ccl6
1.89e-41	2.48312	0.967	0.227	3.78e-38	9	Kctd12
1.97e-41	4.43598	1	0.517	3.94e-38	9	Msrb1
2.32e-41	2.23226	0.9	0.216	4.63e-38	9	Cd24a
1.21e-39	3.35195	0.967	0.398	2.42e-36	9	Tpd52
5.3e-39	2.99722	0.95	0.3	1.06e-35	9	Ncf1
6.08e-38	3.22432	0.95	0.409	1.22e-34	9	Lst1
6.68e-38	3.82544	0.983	0.473	1.34e-34	9	Mxd1
2.43e-37	2.95278	0.967	0.431	4.87e-34	9	Gsr
6.76e-37	2.3147	1	0.951	1.35e-33	9	Txn1
1.22e-36	2.08961	0.6	0.028	2.43e-33	9	Mgst1
1.64e-36	2.32442	1	0.641	3.29e-33	9	Lyst
2.05e-36	2.44578	1	0.983	4.09e-33	9	Ftl1
3.06e-36	3.81877	0.95	0.255	6.12e-33	9	Dusp1
1.61e-35	3.25289	0.933	0.312	3.21e-32	9	Rgs2
8.77e-35	2.21696	1	0.877	1.75e-31	9	Pglyrp1
2.14e-34	2.58357	0.967	0.459	4.28e-31	9	Tmcc1
9.65e-34	2.54007	0.983	0.665	1.93e-30	9	Gpx1
2.34e-33	3.59392	0.883	0.31	4.68e-30	9	Ifitm1
2.74e-33	4.10523	0.9	0.199	5.48e-30	9	Lyz2
4.38e-33	2.16946	0.983	0.992	8.75e-30	9	S100a11
1.12e-31	3.29011	0.933	0.412	2.24e-28	9	Anxa1
3.01e-30	2.13229	0.95	0.494	6.03e-27	9	Nadk
3.38e-30	2.01695	0.867	0.297	6.75e-27	9	Rflnb
3.23e-29	2.3399	0.917	0.462	6.45e-26	9	Plp2
2.33e-26	2.25481	0.983	0.578	4.66e-23	9	Ssh2
1.59e-25	5.77145	0.7	0.082	3.19e-22	9	Camp
9.03e-25	2.25757	0.967	0.738	1.81e-21	9	Anxa2
3.13e-24	2.59355	0.983	0.634	6.26e-21	9	Zfp36
1.99e-23	2.87119	0.85	0.442	3.98e-20	9	Ifitm3
3.82e-23	2.85197	0.867	0.414	7.65e-20	9	Cebpb
7.87e-23	2.25357	0.983	0.804	1.57e-19	9	Neat1
1.42e-21	2.90362	0.817	0.277	2.83e-18	9	Marcks
5.8e-20	2.83054	0.8	0.315	1.16e-16	9	Fgl2
7.83e-20	2.48192	0.867	0.467	1.57e-16	9	Egr1
1.16e-19	2.93725	0.867	0.538	2.32e-16	9	Fos
3.31e-19	2.01696	0.817	0.492	6.62e-16	9	Syk
7.09e-18	2.89261	0.617	0.056	1.42e-14	9	Ifitm6
4.68e-15	2.13077	0.75	0.394	9.36e-12	9	Itgam
9.44e-15	2.2072	0.883	0.523	1.89e-11	9	H2-Q10
4.05e-13	2.02532	0.9	0.925	8.11e-10	9	Junb
7.07e-11	2.04841	0.717	0.327	1.41e-07	9	Jaml
